# Conserved transcriptomic profile between mouse and human colitis allows temporal dynamic visualization of IBD-risk genes and unsupervised patient stratification

**DOI:** 10.1101/520379

**Authors:** Paulo Czarnewski, Sara M. Parigi, Chiara Sorini, Oscar E. Diaz, Srustidhar Das, Nicola Gagliani, Eduardo J. Villablanca

## Abstract

Despite the fact that ulcerative colitis (UC) patients show heterogeneous clinical manifestation and diverse response to biological therapies, all UC patients are classified as one group. Therefore, there is a lack of tailored therapies. In order to design these, an unsupervised molecular re-classification of UC patients is evoked. Classical clustering approaches based on tissue transcriptomic data were not able to classify UC patients into subgroups, likely due to associated covariates. In addition, while genome wide association studies (GWAS) have identified potential new target genes, their temporal dynamic revealing the optimal therapeutic window of time remains to be elucidated. To overcome the limitations, we generated time-series transcriptome data from a mouse model of colitis, which was then cross-compared with human datasets. This allowed us to visualize IBD-risk gene expression kinetics and reveal that the expression of the majority of IBD-risk genes peak during the inflammatory phase, and not the recovery phase. Moreover, by restricting the analysis to the most differentially expressed genes shared between mouse and human, we were able to cluster UC patients into two subgroups, termed UC1 and UC2. We found that UC1 patients expressed higher copy of genes involved in neutrophil recruitment, activation and degranulation compared to UC2. Of note, we found that over 87% of UC1 patients failed to respond to two of the most widely-used biological therapies for UC.

This study serves as a proof of concept that cross-species comparison of gene expression profiles enables the temporal annotation of disease-associated gene expression and the stratification of patients as of yet considered molecularly undistinguishable.
