## Supplementary material for "Conserved transcriptomic profile between mouse and human colitis allows temporal dynamic visualization of IBD-risk genes and unsupervised patient stratification": Table S3

### Sheet: module1
	Term	Overlap	P.value	Adjusted.P.value	Old.P.value	Old.Adjusted.P.value	Z.score	Combined.Score	Genes
1	Cytokine-cytokine receptor interaction_Homo sapiens_hsa04060	50/265	2.31168e-26	4.99322e-24	1.08767e-19	2.34936e-17	-1.87718	110.809	IL22;CD40;CXCL9;CSF3R;FLT3;CXCL1;TNF;CXCL2;CXCL5;CXCL16;IL12B;CCR7;CCR4;CCR2;IFNAR2;IL11;IL1R2;HGF;TNFRSF18;IL18;TNFRSF1B;TNFRSF1A;IL1A;IL1B;IL3RA;XCL1;PLEKHO2;CSF1R;PDGFA;CSF2RB;IL2RG;CCL8;THPO;CXCR3;CCL4;IL21R;IL12RB1;CCL17;RELT;CCR1;XCR1;TGFB1;IL10RA;TNFRSF9;OSM;INHBA;CXCL10;IL6;IL2RB;FAS
2	Osteoclast differentiation_Homo sapiens_hsa04380	24/132	6.38779e-13	6.89881e-11	1.32931e-09	1.43566e-07	-1.83827	51.6171	IFNAR2;CSF1R;TGFB1;SPI1;NCF1;NCF2;NCF4;CYBB;PIK3CD;CYBA;TREM2;TNF;TNFRSF1A;LILRA5;IL1A;SOCS3;TYROBP;IL1B;CTSK;SIRPA;LCP2;FCGR2B;MAP3K14;NOX1
3	Chemokine signaling pathway_Homo sapiens_hsa04062	26/187	4.05852e-11	2.1916e-09	3.99677e-08	1.59025e-06	-1.85035	44.2745	CXCL9;NCF1;WAS;PIK3CD;CXCL1;ARRB2;ADCY7;CXCL2;CXCL5;CXCL16;CCL8;CXCR3;CCL4;RAC2;CCR7;CCR4;JAK3;CCL17;CCR2;LYN;CCR1;XCR1;STAT3;CXCL10;XCL1;DOCK2
5	Hematopoietic cell lineage_Homo sapiens_hsa04640	18/88	6.46795e-11	2.79416e-09	3.46284e-08	1.59025e-06	-1.66997	39.1802	IL11;CSF1R;CSF3R;ITGAM;FLT3;IL1R2;ITGA2;TNF;IL1A;CD4;IL6;THPO;CD5;IL1B;CD7;IL3RA;CD38;CD22
6	Complement and coagulation cascades_Homo sapiens_hsa04610	17/79	9.3987e-11	3.38353e-09	4.41735e-08	1.59025e-06	-1.6611	38.3511	C1QB;C1QA;ITGAM;F10;PROS1;ITGB2;F13A1;KNG1;C4B;VTN;C6;C3AR1;ITGAX;BDKRB1;SERPING1;A2M;C1QC
12	Cell adhesion molecules (CAMs)_Homo sapiens_hsa04514	20/142	5.81192e-09	1.14125e-07	1.32228e-06	2.3801e-05	-1.48506	28.1618	CD86;CD40;SELPLG;ITGAM;CD80;ITGB2;ITGAL;ICAM1;SELP;SPN;CD4;PTPRC;CD6;SELL;PECAM1;CD226;ITGB7;SIGLEC1;ICOS;CD22
11	Toll-like receptor signaling pathway_Homo sapiens_hsa04620	17/106	1.10695e-08	1.83923e-07	1.75258e-06	2.91199e-05	-1.57628	28.8759	CD86;IFNAR2;CD40;CXCL9;TICAM2;CD80;PIK3CD;TNF;CXCL10;IL6;IL1B;CTSK;CCL4;TLR9;IL12B;IRF5;LBP
14	Jak-STAT signaling pathway_Homo sapiens_hsa04630	20/158	3.69697e-08	5.7039e-07	5.78794e-06	8.92996e-05	-1.60026	27.3855	IFNAR2;IL11;IL22;CSF3R;IL10RA;STAT3;OSM;PIK3CD;CSF2RB;IL2RG;SOCS3;IL6;THPO;IL3RA;IL2RB;IL21R;STAT4;IL12B;IL12RB1;JAK3
15	TNF signaling pathway_Homo sapiens_hsa04668	16/110	1.22625e-07	1.7658e-06	1.08477e-05	0.000156207	-1.53771	24.4713	RIPK3;MMP3;PIK3CD;CXCL1;TNFRSF1B;TNF;CXCL2;CXCL5;ICAM1;TNFRSF1A;CXCL10;SOCS3;IL6;IL1B;FAS;MAP3K14
17	Leukocyte transendothelial migration_Homo sapiens_hsa04670	16/118	3.29857e-07	4.31548e-06	2.38236e-05	0.000285884	-1.34161	20.0229	ITGAM;NCF1;NCF2;MMP2;NCF4;ITGB2;CYBB;RHOH;PIK3CD;CYBA;ITGAL;ICAM1;MYL7;PECAM1;RAC2;NOX1
22	NF-kappa B signaling pathway_Homo sapiens_hsa04064	12/93	1.63014e-05	0.00016005	0.00037927	0.00356184	-1.17033	12.902	LYN;CD40;TICAM2;IL1B;CCL4;LBP;CXCL2;TNF;MAP3K14;CARD11;TNFRSF1A;ICAM1
34	Type I diabetes mellitus_Homo sapiens_hsa04940	8/43	2.92773e-05	0.000263496	0.000433435	0.00390092	-0.666642	6.95888	CD86;IL1A;IL1B;CD80;PRF1;FAS;IL12B;TNF
29	NOD-like receptor signaling pathway_Homo sapiens_hsa04621	9/57	3.68976e-05	0.000318795	0.000560295	0.00484095	-0.854859	8.72586	IL6;PSTPIP1;IL1B;CARD9;IL18;CXCL1;MEFV;CXCL2;TNF
25	Phagosome_Homo sapiens_hsa04145	15/154	4.59181e-05	0.000381474	0.00113523	0.00791001	-1.10644	11.0519	MSR1;ITGAM;NCF1;NCF2;ITGA2;NCF4;ITGB2;TAP1;CYBB;CYBA;CORO1A;MRC2;MRC1;FCGR2B;NOX1
24	B cell receptor signaling pathway_Homo sapiens_hsa04662	10/73	4.88656e-05	0.000390925	0.000763047	0.00610437	-1.12205	11.1379	LYN;IFITM1;CD72;INPP5D;RAC2;PIK3CD;FCGR2B;NFKBIE;CD22;CARD11
23	Regulation of actin cytoskeleton_Homo sapiens_hsa04810	18/214	5.92187e-05	0.000441077	0.00178811	0.011704	-1.22841	11.9576	ITGAM;LIMK2;ITGA2;ITGB2;WAS;PDGFA;PIK3CD;ITGAE;ITGAL;MYL7;RAC2;ITGAX;PIP4K2A;BDKRB1;NCKAP1L;ITGB7;FGF23;FGF10
41	Intestinal immune network for IgA production_Homo sapiens_hsa04672	8/48	6.70345e-05	0.000482648	0.000827198	0.00638124	-0.48551	4.6659	CD86;IL6;CD40;TGFB1;CD80;ITGB7;ICOS;MAP3K14
26	Fc gamma R-mediated phagocytosis_Homo sapiens_hsa04666	11/93	8.23709e-05	0.000560274	0.0012685	0.00856236	-1.00899	9.48884	LYN;PTPRC;NCF1;LIMK2;INPP5D;WAS;RAC2;PIK3CD;AMPH;FCGR2B;DOCK2
28	Natural killer cell mediated cytotoxicity_Homo sapiens_hsa04650	13/135	0.000163094	0.00103613	0.00262754	0.0157479	-1.00802	8.79116	IFNAR2;FCER1G;ITGB2;PRF1;PIK3CD;ITGAL;TNF;ICAM1;TYROBP;RAC2;FAS;LCP2;CD48
27	AGE-RAGE signaling pathway in diabetic complications_Homo sapiens_hsa04933	11/101	0.00017418	0.00105378	0.00231422	0.0144747	-1.0895	9.43006	IL1A;IL6;TGFB1;MMP2;IL1B;STAT3;CYBB;PIK3CD;TNF;NOX1;ICAM1
30	Apoptosis_Homo sapiens_hsa04210	13/140	0.000234403	0.00133239	0.00351184	0.0194502	-1.01024	8.44404	PARP3;APAF1;PRF1;PIK3CD;CSF2RB;TNF;GADD45G;TNFRSF1A;CTSK;IL3RA;FAS;MAP3K14;CTSC
38	HIF-1 signaling pathway_Homo sapiens_hsa04066	10/103	0.000851619	0.00448658	0.00755891	0.0398226	-0.767249	5.4232	HK3;IL6;NOS2;STAT3;CYBB;HMOX1;PIK3CD;TIMP1;NOX1;HK2
40	Lysosome_Homo sapiens_hsa04142	11/123	0.000951395	0.0047791	0.00903157	0.0464481	-0.719497	5.00596	PLA2G15;NAPSA;GM2A;SLC11A1;CTSK;LAPTM5;ARSG;CD68;GUSB;CTSC;LGMN
44	T cell receptor signaling pathway_Homo sapiens_hsa04660	9/104	0.00337096	0.0154921	0.0208292	0.0937315	-0.608388	3.46328	CD4;PTPRC;PIK3CD;LCP2;NFKBIE;ICOS;TNF;MAP3K14;CARD11
50	Fc epsilon RI signaling pathway_Homo sapiens_hsa04664	7/68	0.00359505	0.0161777	0.018253	0.0869221	-0.386577	2.17573	LYN;FCER1G;INPP5D;RAC2;PIK3CD;LCP2;TNF
57	Adipocytokine signaling pathway_Homo sapiens_hsa04920	7/70	0.00422996	0.0186464	0.0208181	0.0937315	-0.207715	1.13528	SOCS3;NPY;STAT3;TNFRSF1B;NFKBIE;TNF;TNFRSF1A
45	MAPK signaling pathway_Homo sapiens_hsa04010	15/255	0.00811693	0.0334534	0.0643583	0.252753	-0.699341	3.36649	MAP4K1;TGFB1;IL1R2;PDGFA;ARRB2;TNF;GADD45G;TNFRSF1A;IL1A;IL1B;RAC2;FAS;FGF23;MAP3K14;FGF10
108	Cytosolic DNA-sensing pathway_Homo sapiens_hsa04623	6/64	0.0107327	0.042931	0.0402327	0.170397	0.21543	-0.976856	CXCL10;IL6;RIPK3;IL1B;CCL4;IL18
46	PI3K-Akt signaling pathway_Homo sapiens_hsa04151	18/341	0.0116032	0.0455689	0.0989473	0.35621	-0.666997	2.97246	IFNAR2;CSF1R;CSF3R;HGF;ITGA2;OSM;PDGFA;PIK3CD;LAMC2;IL2RG;VTN;IL6;IL3RA;IL2RB;ITGB7;JAK3;FGF23;FGF10
172	Type II diabetes mellitus_Homo sapiens_hsa04930	5/48	0.0126202	0.0486778	0.0416601	0.17305	0.669822	-2.92877	HK3;SOCS3;PIK3CD;TNF;HK2
51	Rap1 signaling pathway_Homo sapiens_hsa04015	12/211	0.0212905	0.077945	0.109188	0.368508	-0.503963	1.94	CSF1R;ITGAM;HGF;ITGB2;RAC2;PDGFA;PIK3CD;LCP2;ITGAL;ADCY7;FGF23;FGF10
58	Inflammatory mediator regulation of TRP channels_Homo sapiens_hsa04750	7/98	0.0244831	0.0881391	0.0853065	0.317693	-0.28824	1.0693	PRKCH;ASIC5;TRPV4;IL1B;BDKRB1;PIK3CD;ADCY7
55	Platelet activation_Homo sapiens_hsa04611	8/122	0.0265105	0.0938734	0.0982609	0.35621	-0.332967	1.20874	LYN;FCER1G;ITGA2;TBXAS1;PIK3CD;LCP2;ADCY7;FERMT3
54	Non-alcoholic fatty liver disease (NAFLD)_Homo sapiens_hsa04932	9/151	0.0330538	0.113327	0.125136	0.397491	-0.361512	1.23262	IL1A;SOCS3;IL6;TGFB1;IL1B;FAS;PIK3CD;TNF;TNFRSF1A
59	Ribosome_Homo sapiens_hsa03010	8/137	0.0475297	0.15323	0.154192	0.45624	-0.146279	0.445624	RPL41;RPS28;RPS15A;RPL10;RPS29;RPL38;RPL10A;RPL28

### Sheet: module2
	Term	Overlap	P.value	Adjusted.P.value	Old.P.value	Old.Adjusted.P.value	Z.score	Combined.Score	Genes
1	Alanine, aspartate and glutamate metabolism_Homo sapiens_hsa00250	5/35	0.000157309	0.0275291	0.00038851	0.0679893	-1.805	15.8069	GPT;NAT8L;RIMKLA;ASPA;DDO
2	Bile secretion_Homo sapiens_hsa04976	6/71	0.000649992	0.0568743	0.00132482	0.115922	-1.73315	12.7188	ABCC2;SLC10A2;KCNN2;SLC4A4;CFTR;AQP1
3	PPAR signaling pathway_Homo sapiens_hsa03320	5/69	0.00361479	0.161243	0.00620925	0.271221	-1.66129	9.34098	APOA1;APOC3;PCK1;APOA5;SLC27A4
4	ABC transporters_Homo sapiens_hsa02010	4/44	0.00405526	0.161243	0.00683083	0.271221	-1.65171	9.09721	ABCC2;ABCA6;ABCA12;CFTR
6	Proximal tubule bicarbonate reclamation_Homo sapiens_hsa04964	2018-03-23	0.00460695	0.161243	0.00774917	0.271221	-1.35602	7.29567	PCK1;SLC4A4;AQP1
5	Circadian rhythm_Homo sapiens_hsa04710	2018-03-30	0.0097854	0.285408	0.0150098	0.437785	-1.57933	7.30736	PER2;CRY1;RORC
7	Drug metabolism - cytochrome P450_Homo sapiens_hsa00982	4/69	0.0193771	0.484428	0.028297	0.695758	-1.67253	6.59588	MAOB;FMO1;FMO2;CYP2E1
8	Fat digestion and absorption_Homo sapiens_hsa04975	3/41	0.0228083	0.498931	0.0321541	0.695758	-1.48709	5.62215	PLA2G2E;APOA1;SLC27A4
9	FoxO signaling pathway_Homo sapiens_hsa04068	5/133	0.0485089	0.591038	0.0678857	0.772506	-1.57211	4.75723	PLK3;GADD45A;FOXO6;IL7R;PCK1

### Sheet: module3
	Term	Overlap	P.value	Adjusted.P.value	Old.P.value	Old.Adjusted.P.value	Z.score	Combined.Score	Genes
1	Cytokine-cytokine receptor interaction_Homo sapiens_hsa04060	17/265	6.352e-06	0.000971856	4.19136e-06	0.000641278	-1.87718	22.4637	CX3CR1;CSF3;CCL22;TNFSF14;LIF;IL20RB;IL5RA;CXCL3;IFNG;CCL7;IL2RA;CCL5;CXCR2;CCL3;TNFRSF17;CCR5;CCR3
3	Chemokine signaling pathway_Homo sapiens_hsa04062	12/187	0.000145423	0.00741656	0.000120282	0.00613437	-1.87629	16.5786	FGR;CX3CR1;CCL22;CCL7;STAT1;STAT2;CCL5;CXCR2;CCL3;CXCL3;CCR5;CCR3
4	Jak-STAT signaling pathway_Homo sapiens_hsa04630	10/158	0.000572364	0.0212618	0.000502377	0.0192159	-1.85448	13.8451	CSF3;SOCS1;IFNG;STAT1;STAT2;IL2RA;LIF;IL20RB;IL5RA;IL27RA
5	TNF signaling pathway_Homo sapiens_hsa04668	8/110	0.000818476	0.0212618	0.000796608	0.0238766	-1.80695	12.8439	EDN1;CCL5;BCL3;LIF;CXCL3;PTGS2;SELE;MMP9
6	Arachidonic acid metabolism_Homo sapiens_hsa00590	6/62	0.000833795	0.0212618	0.000937132	0.0238766	-1.80489	12.7958	PLA2G2D;HPGDS;PLA2G12B;ALOX15;PLA2G4C;PTGS2
7	Cytosolic DNA-sensing pathway_Homo sapiens_hsa04623	6/64	0.000986957	0.0215721	0.00109239	0.0238766	-1.51682	10.4977	ZBP1;PYCARD;IL33;CCL5;TREX1;TMEM173
10	Linoleic acid metabolism_Homo sapiens_hsa00591	2018-04-29	0.00168315	0.0321902	0.00214138	0.0409539	-1.28086	8.18094	PLA2G2D;PLA2G12B;PLA2G4C;ALOX15
9	Complement and coagulation cascades_Homo sapiens_hsa04610	6/79	0.00292632	0.0497474	0.00297085	0.0505044	-1.56327	9.12013	PROC;VWF;PLAU;PLAUR;F5;C2
11	Hematopoietic cell lineage_Homo sapiens_hsa04640	6/88	0.00499231	0.0694385	0.00489487	0.0680831	-1.49456	7.92095	CSF3;CD8A;IL2RA;IL5RA;CD3E;CD3D
12	Osteoclast differentiation_Homo sapiens_hsa04380	7/132	0.0097294	0.114967	0.008792	0.112098	-1.57945	7.31695	SOCS1;IFNG;STAT1;STAT2;BTK;BLNK;FHL2
23	alpha-Linolenic acid metabolism_Homo sapiens_hsa00592	2018-03-25	0.00976846	0.114967	0.0112089	0.115699	-0.76952	3.5618	PLA2G2D;PLA2G12B;PLA2G4C
15	Antigen processing and presentation_Homo sapiens_hsa04612	5/77	0.0123453	0.118052	0.0120992	0.115699	-1.30266	5.7245	CD74;CIITA;IFNG;CD8A;KLRD1
17	NF-kappa B signaling pathway_Homo sapiens_hsa04064	5/93	0.025833	0.21958	0.0243944	0.207353	-1.28399	4.6944	TNFSF14;PLAU;BLNK;BTK;PTGS2
18	Natural killer cell mediated cytotoxicity_Homo sapiens_hsa04650	6/135	0.0347258	0.258435	0.0312831	0.246556	-1.38939	4.66874	KLRK1;IFNG;ICAM2;GZMB;KLRD1;CD247
20	T cell receptor signaling pathway_Homo sapiens_hsa04660	5/104	0.0391032	0.258435	0.036338	0.254786	-1.30003	4.21412	IFNG;CD8A;CD247;CD3E;CD3D
28	Type I diabetes mellitus_Homo sapiens_hsa04940	3/43	0.0414545	0.258435	0.0417965	0.255794	-0.720414	2.29319	IFNG;GZMB;GAD2
21	B cell receptor signaling pathway_Homo sapiens_hsa04662	4/73	0.041919	0.258435	0.0403478	0.255794	-1.22307	3.8796	BLNK;BTK;DAPP1;PIK3AP1
22	Cell adhesion molecules (CAMs)_Homo sapiens_hsa04514	6/142	0.0427302	0.258435	0.0383011	0.254786	-1.14804	3.61959	CD274;CD8A;ICAM2;LRRC4;TIGIT;SELE
36	Proteasome_Homo sapiens_hsa03050	3/44	0.0439171	0.258435	0.0441149	0.259599	-0.445172	1.39136	IFNG;PSMB8;PSMB9
34	Ether lipid metabolism_Homo sapiens_hsa00565	3/45	0.0464511	0.263223	0.0464964	0.26348	-0.51242	1.5728	PLA2G2D;PLA2G12B;PLA2G4C

### Sheet: module4
	Term	Overlap	P.value	Adjusted.P.value	Old.P.value	Old.Adjusted.P.value	Z.score	Combined.Score	Genes
2	NF-kappa B signaling pathway_Homo sapiens_hsa04064	6/93	0.00510112	0.333419	0.00680487	0.440856	-1.73864	9.17704	NFKBIA;VCAM1;CD14;LAT;BIRC3;TNFSF13B
4	Biosynthesis of amino acids_Homo sapiens_hsa01230	5/74	0.00853086	0.333419	0.011106	0.440856	-1.67494	7.9795	PRPS1;PSAT1;SHMT2;NAGS;ASS1
3	Intestinal immune network for IgA production_Homo sapiens_hsa04672	4/48	0.00886753	0.333419	0.0117249	0.440856	-1.69797	8.02353	PIGR;CXCR4;CCL28;TNFSF13B
5	TGF-beta signaling pathway_Homo sapiens_hsa04350	5/84	0.0142653	0.364574	0.0178865	0.455809	-1.72301	7.32265	SMAD1;SMAD4;CHRD;BMP8B;INHBB
6	VEGF signaling pathway_Homo sapiens_hsa04370	4/61	0.0200466	0.364574	0.0247715	0.455809	-1.75384	6.85699	PLA2G4F;PLA2G4E;SPHK1;RAC3
8	Arachidonic acid metabolism_Homo sapiens_hsa00590	4/62	0.0211505	0.364574	0.0260311	0.455809	-1.67735	6.46802	GGT5;PLA2G4F;GPX3;PLA2G4E
9	Fc gamma R-mediated phagocytosis_Homo sapiens_hsa04666	5/93	0.0212536	0.364574	0.0259483	0.455809	-1.60501	6.18128	MARCKSL1;PLA2G4F;PLA2G4E;SPHK1;LAT
10	Fc epsilon RI signaling pathway_Homo sapiens_hsa04664	4/68	0.0285508	0.393805	0.0343918	0.462937	-1.63124	5.80079	PLA2G4F;PLA2G4E;RAC3;LAT
13	T cell receptor signaling pathway_Homo sapiens_hsa04660	5/104	0.0324168	0.393805	0.0385621	0.462937	-1.52136	5.21686	NFKBIA;CTLA4;PDCD1;RASGRP1;LAT
16	Thyroid hormone synthesis_Homo sapiens_hsa04918	4/71	0.0327592	0.393805	0.0390941	0.462937	-1.39548	4.77056	GPX3;GSR;PLCB2;DUOX2
18	Cell adhesion molecules (CAMs)_Homo sapiens_hsa04514	6/142	0.0346203	0.393805	0.0409549	0.462937	-1.3647	4.58991	CD2;CLDN10;VCAM1;CTLA4;PDCD1;CLDN1
15	Cytokine-cytokine receptor interaction_Homo sapiens_hsa04060	9/265	0.038041	0.393805	0.044667	0.462937	-1.49174	4.87663	IL22RA1;CXCR4;INHBB;CXCR6;OSMR;CCL28;TNFRSF4;CRLF2;TNFSF13B
25	ABC transporters_Homo sapiens_hsa02010	3/44	0.038633	0.393805	0.0459281	0.462937	-0.926232	3.01363	ABCA1;ABCC4;ABCG1
17	TNF signaling pathway_Homo sapiens_hsa04668	5/110	0.0397995	0.393805	0.0467862	0.462937	-1.43001	4.61021	NFKBIA;MMP14;CEBPB;VCAM1;BIRC3
22	Complement and coagulation cascades_Homo sapiens_hsa04610	4/79	0.045666	0.40882	0.0533463	0.472378	-1.17197	3.61716	C3;C7;C5AR1;CFB

### Sheet: module5
	Term	Overlap	P.value	Adjusted.P.value	Old.P.value	Old.Adjusted.P.value	Z.score	Combined.Score	Genes
1	Terpenoid backbone biosynthesis_Homo sapiens_hsa00900	2018-07-22	2.69256e-07	5.14279e-05	8.11674e-07	0.00015503	-1.81141	27.4022	FDPS;IDI1;MVK;HMGCS1;MVD;HMGCR;ACAT2
2	Protein digestion and absorption_Homo sapiens_hsa04974	9/90	0.000141778	0.0135398	9.64858e-05	0.0092144	-1.68988	14.9745	CPA2;COL3A1;COL27A1;COL5A3;COL11A1;COL4A5;ATP1B2;COL9A2;COL6A5
3	Steroid biosynthesis_Homo sapiens_hsa00100	2018-04-20	0.000790329	0.0503176	0.000965628	0.0614783	-1.31284	9.37769	SQLE;MSMO1;LSS;FDFT1
5	Butanoate metabolism_Homo sapiens_hsa00650	2018-03-28	0.0219755	0.720642	0.0201571	0.657715	-1.43805	5.49021	HMGCS1;ACAT2;AACS
4	Hedgehog signaling pathway_Homo sapiens_hsa04340	4/50	0.022638	0.720642	0.0185997	0.657715	-1.59063	6.02552	RAB23;WNT5A;GLI1;GLI3
6	Vascular smooth muscle contraction_Homo sapiens_hsa04270	6/120	0.0460158	0.942222	0.0317199	0.835737	-1.70795	5.25839	ACTA2;PPP1R14A;PRKCB;KCNMB1;PPP1R12B;ACTG2

### Sheet: module6
	Term	Overlap	P.value	Adjusted.P.value	Old.P.value	Old.Adjusted.P.value	Z.score	Combined.Score	Genes
1	DNA replication_Homo sapiens_hsa03030	9/36	9.95268e-06	0.00233888	3.46298e-05	0.00720929	-2.00111	23.0482	POLA1;LIG1;MCM7;POLE2;MCM3;MCM5;MCM6;DNA2;POLE
2	Insulin secretion_Homo sapiens_hsa04911	13/85	3.61636e-05	0.00411693	6.70121e-05	0.00720929	-1.87422	19.1685	RYR2;ADCYAP1R1;RAB3A;ADCY1;ATP1A1;CACNA1C;ADCY5;CCKAR;PCLO;FFAR1;KCNN3;PLCB1;VAMP2
3	GABAergic synapse_Homo sapiens_hsa04727	13/88	5.25566e-05	0.00411693	9.20335e-05	0.00720929	-1.79579	17.6951	GABRB3;GABBR1;GABARAPL1;SLC38A1;PLCL1;CACNA1B;ADCY1;CACNA1C;GABRG3;ADCY5;GNAO1;GNG3;HAP1
5	Circadian entrainment_Homo sapiens_hsa04713	13/95	0.000117737	0.00691706	0.000183702	0.0106365	-1.86047	16.8317	GRIA1;KCNJ5;RYR2;ADCYAP1R1;ADCY1;CACNA1C;RYR3;ADCY5;GNAO1;PER1;GNG3;NOS1;PLCB1
4	Cholinergic synapse_Homo sapiens_hsa04725	14/111	0.000159112	0.00747828	0.000226309	0.0106365	-1.94686	17.027	ACHE;CHRNB4;CHRNA3;CACNA1B;ADCY1;CACNA1C;ADCY5;GNAO1;SLC5A7;GNG3;KCNQ2;KCNQ3;KCNQ5;PLCB1
8	ECM-receptor interaction_Homo sapiens_hsa04512	11/82	0.000461017	0.015477	0.000665881	0.0223546	-1.53023	11.7554	TNXB;RELN;COL4A2;SV2A;COL4A1;ITGA11;COL6A3;ITGA5;THBS2;HSPG2;THBS4
7	Retrograde endocannabinoid signaling_Homo sapiens_hsa04723	12/101	0.00079279	0.0232882	0.00101871	0.0294787	-1.73969	12.4213	GRIA1;GNAO1;GABRB3;KCNJ5;GNG3;CNR1;CACNA1B;ADCY1;CACNA1C;PLCB1;GABRG3;ADCY5
9	Adrenergic signaling in cardiomyocytes_Homo sapiens_hsa04261	15/148	0.00101568	0.0265207	0.00112897	0.0294787	-1.65936	11.4367	RYR2;TPM2;CACNA2D3;ATP2B3;ATP2B2;ADCY1;ATP1A1;CACNA1C;ADCY5;CACNB1;PPP2R2C;PPP2R2B;TNNT2;PLCB1;MYH7
10	Dopaminergic synapse_Homo sapiens_hsa04728	13/129	0.00225791	0.0473951	0.00249539	0.0533106	-1.62756	9.91721	GRIA1;KCNJ5;CACNA1B;CACNA1C;ADCY5;GNAO1;GNG3;CALY;PPP2R2C;KIF5C;PPP2R2B;KIF5A;PLCB1
21	Vitamin digestion and absorption_Homo sapiens_hsa04977	2018-05-24	0.00242018	0.0473951	0.00404414	0.0633582	-0.926579	5.58164	CUBN;RBP2;AWAT2;APOB;SLC19A1
12	Salivary secretion_Homo sapiens_hsa04970	10/89	0.00320634	0.0538208	0.00381345	0.0633582	-1.4673	8.42616	ATP2B3;ATP2B2;ADCY1;ATP1A1;NOS1;BEST2;PLCB1;VAMP2;RYR3;ADCY5
20	Aldosterone-regulated sodium reabsorption_Homo sapiens_hsa04960	6/39	0.0045358	0.0636978	0.00625278	0.0816335	-1.09228	5.89368	SCNN1G;HSD11B2;INSR;SCNN1B;ATP1A1;SGK1
15	Neuroactive ligand-receptor interaction_Homo sapiens_hsa04080	21/277	0.00460793	0.0636978	0.00386267	0.0633582	-1.50685	8.1068	GABRB3;GRIA1;ADCYAP1R1;GABBR1;CHRNB4;CHRNA3;GRID1;NPY1R;OPRL1;OPRK1;SSTR1;GABRG3;SSTR5;CCKAR;P2RY4;P2RX2;CNR1;GALR1;LEPR;CHRNA10;F2RL3
18	Pancreatic secretion_Homo sapiens_hsa04972	10/96	0.00552758	0.0721656	0.00620288	0.0816335	-1.25932	6.54596	PNLIPRP2;RYR2;CPB2;CCKAR;ATP2B3;ATP2B2;ADCY1;ATP1A1;PLCB1;ADCY5
17	Taste transduction_Homo sapiens_hsa04742	9/83	0.00639034	0.077624	0.00731951	0.0860042	-1.37009	6.92301	SCNN1G;GABBR1;P2RY4;P2RX2;SCNN1B;SCN9A;CACNA1C;ASIC2;SCN2A
16	Glutamatergic synapse_Homo sapiens_hsa04724	11/114	0.0066063	0.077624	0.00705149	0.0860042	-1.41777	7.11681	GRIA1;GNAO1;GNG3;SLC38A1;PLA2G4D;ADCY1;CACNA1C;PLCB1;SHANK3;ADCY5;SHANK1
22	Long-term depression_Homo sapiens_hsa04730	7/60	0.0104854	0.114372	0.0122661	0.124518	-1.18607	5.40583	GNAO1;GRIA1;GNAZ;PLA2G4D;NOS1;PLCB1;IGF1R
25	Protein digestion and absorption_Homo sapiens_hsa04974	9/90	0.0107072	0.114372	0.0116332	0.124518	-1.09188	4.9537	SLC9A3;CPB2;COL4A2;COL13A1;COL4A1;COL12A1;COL6A3;ATP1A1;SLC8A2
19	Oxytocin signaling pathway_Homo sapiens_hsa04921	13/158	0.0122583	0.125248	0.011787	0.124518	-1.39601	6.14459	KCNJ5;RYR2;PLA2G4D;CACNA2D3;ADCY1;CACNA1C;RYR3;ADCY5;CACNB1;GNAO1;RGS2;PLCB1;MYL9
24	Cell adhesion molecules (CAMs)_Homo sapiens_hsa04514	12/142	0.0129491	0.126793	0.0127168	0.124518	-1.17211	5.09486	CNTNAP2;VCAN;NFASC;CADM1;CDH2;CLDN14;NRXN1;CLDN8;CNTN1;NRXN3;NRXN2;NCAM2
29	Cardiac muscle contraction_Homo sapiens_hsa04260	8/78	0.0135937	0.12778	0.0149034	0.134704	-1.02394	4.40106	CACNB1;RYR2;TPM2;TNNT2;CACNA2D3;ATP1A1;CACNA1C;MYH7
180	Glycosaminoglycan biosynthesis - heparan sulfate / heparin_Homo sapiens_hsa00534	2018-04-24	0.0149302	0.133106	0.0194567	0.152411	0.39971	-1.68053	NDST3;HS3ST5;HS6ST3;HS3ST2
27	Serotonergic synapse_Homo sapiens_hsa04726	10/112	0.0156372	0.133106	0.0159469	0.135132	-1.16739	4.85414	GNAO1;GABRB3;KCNJ5;GNG3;TPH1;PLA2G4D;CACNA1B;CACNA1C;PLCB1;ADCY5
23	cAMP signaling pathway_Homo sapiens_hsa04024	15/199	0.0158595	0.133106	0.0143348	0.134704	-1.24667	5.16617	GRIA1;RYR2;ADCYAP1R1;GABBR1;NPY1R;ATP2B3;ATP2B2;ADCY1;ATP1A1;CACNA1C;SSTR1;ADCY5;SSTR5;MYL9;CNGB1
26	Focal adhesion_Homo sapiens_hsa04510	15/202	0.0179284	0.145282	0.0161008	0.135132	-1.21793	4.89776	PDGFRA;TNXB;ACTN2;THBS2;THBS4;IGF1R;RELN;COL4A2;COL4A1;ITGA11;PAK7;FLNA;COL6A3;ITGA5;MYL9
28	cGMP-PKG signaling pathway_Homo sapiens_hsa04022	13/167	0.0186716	0.146261	0.017473	0.141592	-1.18865	4.73174	INSR;ATP2B3;ATP2B2;ADCY1;ATP1A1;CACNA1C;ADCY5;SLC8A2;RGS2;PLCB1;MYL9;CNGB1;MYH7
30	Calcium signaling pathway_Homo sapiens_hsa04020	13/180	0.0320116	0.242669	0.0290765	0.220419	-1.20165	4.13565	PDGFRA;RYR2;CACNA1B;ATP2B3;ATP2B2;ADCY1;CACNA1C;RYR3;SLC8A2;CCKAR;P2RX2;NOS1;PLCB1
36	Synaptic vesicle cycle_Homo sapiens_hsa04721	6/63	0.0419622	0.30816	0.0439025	0.322409	-0.523657	1.66051	UNC13A;RAB3A;SYT1;CACNA1B;CPLX1;VAMP2

### Sheet: module7
	Term	Overlap	P.value	Adjusted.P.value	Old.P.value	Old.Adjusted.P.value	Z.score	Combined.Score	Genes
1	Fatty acid biosynthesis_Homo sapiens_hsa00061	2018-03-13	0.00205545	0.292601	0.0030217	0.317278	-1.62819	10.0741	ACSL1;FASN;ACSL3
2	PPAR signaling pathway_Homo sapiens_hsa03320	6/69	0.00278668	0.292601	0.00271673	0.317278	-1.69539	9.97379	FABP1;ACSL1;FABP6;ME1;LPL;ACSL3
4	Circadian rhythm_Homo sapiens_hsa04710	2018-03-30	0.0226165	0.637553	0.0233615	0.570042	-1.65801	6.28233	PER3;BHLHE41;NR1D1
7	Peroxisome_Homo sapiens_hsa04146	5/83	0.0271518	0.637553	0.0244304	0.570042	-1.53701	5.54295	PEX5L;ABCD3;ACSL1;ACSL3;NUDT12
9	Tyrosine metabolism_Homo sapiens_hsa00350	3/35	0.0338579	0.637553	0.0337693	0.592808	-1.47941	5.00867	MAOA;AOX1;FAH
10	Renin secretion_Homo sapiens_hsa04924	4/64	0.0413191	0.637553	0.0383262	0.592808	-1.56024	4.97159	PTGER4;PLCB4;ADRB1;GNAI1
8	Metabolic pathways_Homo sapiens_hsa01100	34/1239	0.0471622	0.637553	0.0170627	0.570042	-1.76326	5.38528	LIPT2;AHCYL2;MAOA;ADK;LTC4S;ENO3;ABO;KHK;TRAK2;ME1;REV3L;AOX1;POLR2K;NUDT12;MPST;PLA2G12A;HSD3B2;ACSL1;UROS;GLYCTK;ACSL3;FAH;ACER1;ALDH6A1;PHOSPHO1;PLCB4;CYP2U1;IMPDH1;FASN;IVD;PNPLA3;CHPT1;CDO1;B4GALT4
16	Glycine, serine and threonine metabolism_Homo sapiens_hsa00260	3/40	0.0474834	0.637553	0.0461996	0.592808	-1.29452	3.94489	SRR;MAOA;GLYCTK
11	Dopaminergic synapse_Homo sapiens_hsa04728	6/129	0.048504	0.637553	0.0410065	0.592808	-1.57415	4.76354	PLCB4;CREB3L3;MAOA;CACNA1A;MAPK12;GNAI1
12	Progesterone-mediated oocyte maturation_Homo sapiens_hsa04914	5/98	0.049854	0.637553	0.0438344	0.592808	-1.57659	4.72766	HSP90AA1;PLK1;CPEB3;MAPK12;GNAI1

### Sheet: module8
	Term	Overlap	P.value	Adjusted.P.value	Old.P.value	Old.Adjusted.P.value	Z.score	Combined.Score	Genes
1	Fat digestion and absorption_Homo sapiens_hsa04975	6/41	0.00101366	0.213882	0.000979342	0.165281	-1.87422	12.9212	FABP2;ABCG5;DGAT2;CLPS;PLA2G3;AGPAT2
5	Sulfur metabolism_Homo sapiens_hsa00920	2018-03-10	0.00239111	0.247908	0.00355614	0.187586	-1.32659	8.00727	TST;SUOX;PAPSS2
2	Glutathione metabolism_Homo sapiens_hsa00480	6/52	0.00352475	0.247908	0.00294985	0.187586	-1.80103	10.1721	GSTM3;GSTM2;RRM2;MGST2;GSTT1;SRM
3	Glycine, serine and threonine metabolism_Homo sapiens_hsa00260	5/40	0.00537379	0.283467	0.00482302	0.203531	-1.77253	9.26362	GAMT;CBS;CTH;PIPOX;PHGDH
4	Cysteine and methionine metabolism_Homo sapiens_hsa00270	5/45	0.00888345	0.344904	0.00757478	0.246691	-1.70038	8.03183	TST;CBS;CTH;DNMT3B;SRM
11	Selenocompound metabolism_Homo sapiens_hsa00450	2018-03-17	0.0116794	0.344904	0.0124832	0.246691	-1.28128	5.70159	CTH;INMT;PAPSS2
12	Fructose and mannose metabolism_Homo sapiens_hsa00051	4/32	0.012545	0.344904	0.0115421	0.246691	-1.29433	5.66714	GMPPB;PFKFB3;FPGT;FBP1
6	Drug metabolism - cytochrome P450_Homo sapiens_hsa00982	6/69	0.0138512	0.344904	0.0103982	0.246691	-1.63637	7.00264	GSTM3;ALDH3B2;GSTM2;UGT1A1;MGST2;GSTT1
9	Mineral absorption_Homo sapiens_hsa04978	5/51	0.0148669	0.344904	0.0121298	0.246691	-1.44477	6.08049	S100G;CYBRD1;ATP2B1;SLC26A3;SLC39A4
8	Metabolism of xenobiotics by cytochrome P450_Homo sapiens_hsa00980	6/73	0.0178956	0.344904	0.0132416	0.246691	-1.52813	6.14797	GSTM3;ALDH3B2;GSTM2;UGT1A1;MGST2;GSTT1
10	Biosynthesis of amino acids_Homo sapiens_hsa01230	6/74	0.0190208	0.344904	0.0140298	0.246691	-1.44955	5.74344	CPS1;CBS;CTH;PYCR1;PHGDH;OTC
7	Metabolic pathways_Homo sapiens_hsa01100	48/1239	0.0196154	0.344904	0.00156665	0.165281	-1.73843	6.83452	PON3;TREH;PON1;PLA2G3;ALOX12;NT5C2;FUT1;AGPAT2;PAPSS2;SRM;AGPAT4;GMPPB;ALDH3B2;CBS;B3GALT2;FPGT;HSD17B2;DNMT3B;INPP5J;ST3GAL5;PHGDH;GAMT;DGAT2;RRM2;NDUFA5;UGT1A1;PLA2G4B;ITPK1;PIPOX;PYCR1;HOGA1;COX6C;ALPPL2;DHODH;CHIT1;UCK2;CPS1;TST;POLR3D;CTH;GALM;PI4KB;HPD;FBP1;LPIN2;ITPA;MGLL;OTC
13	Glycerolipid metabolism_Homo sapiens_hsa00561	5/59	0.0263617	0.427871	0.0206867	0.324705	-1.47153	5.35025	DGAT2;LPIN2;AGPAT2;MGLL;AGPAT4
24	Maturity onset diabetes of the young_Homo sapiens_hsa04950	2018-03-26	0.0369807	0.497588	0.0340365	0.47878	-0.674557	2.22426	HNF4A;HNF4G;BHLHA15
16	Amino sugar and nucleotide sugar metabolism_Homo sapiens_hsa00520	4/48	0.047656	0.591495	0.0391713	0.489412	-1.10125	3.35192	CHIT1;CYB5R2;GMPPB;FPGT

### Sheet: module9
	Term	Overlap	P.value	Adjusted.P.value	Old.P.value	Old.Adjusted.P.value	Z.score	Combined.Score	Genes
1	Cell cycle_Homo sapiens_hsa04110	15/124	8.70651e-12	9.49009e-10	1.17204e-11	1.27752e-09	-1.7332	44.1393	BUB1B;CDC7;TTK;CDC25C;PKMYT1;CDC25B;CDC20;CCNA2;CCNB2;CCNB1;CCNE1;CDK1;SKP2;BUB1;MAD2L1
2	Oocyte meiosis_Homo sapiens_hsa04114	10/123	1.2144e-06	5.4855e-05	1.28855e-06	6.48742e-05	-1.85726	25.2982	CDC20;CCNB2;CCNB1;CCNE1;CDK1;CDC25C;PKMYT1;BUB1;MAD2L1;AURKA
3	Progesterone-mediated oocyte maturation_Homo sapiens_hsa04914	9/98	1.50977e-06	5.4855e-05	1.78553e-06	6.48742e-05	-1.88436	25.2572	CCNA2;CCNB2;CCNB1;CDK1;CDC25C;PKMYT1;BUB1;CDC25B;MAD2L1
4	p53 signaling pathway_Homo sapiens_hsa04115	5/69	0.00103719	0.0246201	0.00112493	0.0306542	-1.6681	11.4619	CCNB2;CCNB1;CCNE1;CDK1;GTSE1
5	One carbon pool by folate_Homo sapiens_hsa00670	2018-03-20	0.00135523	0.0246201	0.00179958	0.0326923	-1.47947	9.77009	MTHFD2;TYMS;ALDH1L2
8	Steroid biosynthesis_Homo sapiens_hsa00100	2018-03-20	0.00135523	0.0246201	0.00179958	0.0326923	-1.04296	6.88749	NSDHL;HSD17B7;TM7SF2
6	Fanconi anemia pathway_Homo sapiens_hsa03460	4/53	0.00287307	0.0447378	0.00314046	0.0489014	-1.53066	8.958	RAD51C;EME1;FANCA;FANCB
7	Endocrine and other factor-regulated calcium reabsorption_Homo sapiens_hsa04961	3/47	0.0154678	0.210749	0.0161995	0.220719	-1.66435	6.93868	DNM3;ATP1A3;DNM1
