## Supplementary material for "Conserved transcriptomic profile between mouse and human colitis allows temporal dynamic visualization of IBD-risk genes and unsupervised patient stratification": Table S5

### Sheet: GO enrichment
	Term	Overlap	P.value	Adjusted.P.value	Old.P.value	Old.Adjusted.P.value	Z.score	Combined.Score	Genes
1	inflammatory response (GO:0006954)	45/209	2.17036e-24	3.05804e-21	2.58759e-18	3.64591e-15	-4.19713	228.69	SERPINA3;CD40;CXCL9;CCL11;C5AR1;ITGB2;FPR1;PIK3CD;FPR2;MEFV;CXCL13;CXCL3;ITGAL;TNF;CXCL2;MMP25;ADORA3;CXCR2;CCL2;CCR7;CCL19;JAK3;RELT;TNFRSF4;LYN;PLA2G2D;ANXA1;CCL22;CCL21;SLC11A1;NFAM1;TNFRSF9;CD180;SELE;TMIGD3;IL1A;CXCL10;IL1B;IL2RA;TLR8;CHI3L1;ADAM8;ACKR1;S100A9;S100A8
2	neutrophil degranulation (GO:0043312)	46/479	5.63654e-11	3.97095e-08	9.96804e-08	3.82409e-05	-5.16217	121.823	ARHGAP9;SERPINA3;HVCN1;PTAFR;ITGB2;C5AR1;FPR1;FPR2;CFP;ITGAL;C3;ADGRG3;HK3;MMP25;FCGR3B;PLAU;STBD1;CXCR2;ITGAX;TBC1D10C;STOM;S100A11;CD55;CD53;MME;NFAM1;SLC11A1;PLAUR;TMEM173;LILRB3;PRDX6;MMP9;FGR;LRG1;PTPRC;DOK3;SLPI;SELL;LCN2;PECAM1;CHI3L1;ADAM8;ACPP;S100A9;S100A8;LTF
6	T cell costimulation (GO:0031295)	16/67	3.10667e-10	1.4591e-07	7.07212e-08	3.82409e-05	-2.54371	55.6877	LYN;CD274;CCL21;CD80;CD3E;CD3D;VAV1;BTLA;CTLA4;MAP3K8;CD247;PDCD1;CCL19;ICOS;CARD11;HLA-DQB1
5	neutrophil chemotaxis (GO:0030593)	14/51	5.43219e-10	1.65114e-07	1.08562e-07	3.82409e-05	-2.87093	61.2469	CXCL6;EDN1;EDN2;CCL22;CCL11;ITGB2;PIK3CD;CXCL3;CXCR2;PDE4B;SAA1;CCL2;S100A9;S100A8
4	cell surface receptor signaling pathway (GO:0007166)	25/176	5.85926e-10	1.65114e-07	1.68804e-07	4.7569e-05	-3.1707	67.4022	CD274;IFITM1;LAMA1;CXCL13;CD3E;CD3D;IL27RA;CXCR3;CXCR2;CCL2;CD37;CCR5;CD53;EDN1;EDN2;INHBA;LILRB3;PRLR;CD2;CXCL10;PTPRC;IFNG;CD8A;IL2RA;BIRC3
8	chemotaxis (GO:0006935)	16/75	1.85637e-09	4.35937e-07	2.69148e-07	6.3205e-05	-2.38536	47.9568	CXCL6;CXCL9;CCL22;CCL11;C5AR1;FPR1;PLAUR;FPR2;CXCL2;CXCL10;PLAU;CXCR3;CXCR2;S1PR1;CCL2;CCR5
7	response to virus (GO:0009615)	18/100	3.30639e-09	6.65528e-07	4.49447e-07	9.04673e-05	-2.6955	52.636	IFITM3;IFITM1;CCL22;CCL11;FOXP3;CLU;TNF;IFIT3;FGR;IFNG;OAS2;TBX21;BCL3;TLR8;PIM2;CCL19;APOB;DUOX2
10	T cell activation (GO:0042110)	11/35	8.05301e-09	1.41834e-06	8.29788e-07	0.000146146	-2.42281	45.1544	CD2;TNFSF14;CD8B;CD8A;CD80;TREML2;CD7;PIK3CD;CD3E;PRLR;FOXP3
3	signal transduction (GO:0007165)	59/861	5.46019e-08	7.69341e-06	4.62288e-05	0.00310173	-6.38468	106.772	CXCL6;CXCL9;CD83;CSF3R;PIK3CD;FASLG;ADM;VLDLR;ITGAL;PSTPIP1;FGF9;PLAU;ADORA3;RAC2;CD38;MADCAM1;CD53;ANXA1;IGFBP5;PRKCB;SPHK1;NFAM1;PLAUR;TMIGD3;GREM1;DEPDC7;IL1B;PECAM1;LANCL3;LTB;PTGES;PHLPP2;CD274;CCL11;SH2D2A;PEX11A;C5AR1;FPR1;DAPP1;CSF2RB;RASGRP2;LRP8;C3;SCUBE2;RASD1;INPP5D;CXCR2;CCL2;IL12RB1;FCGR1A;S100A11;LYN;CD74;CCL22;TNFSF14;LRRN2;LILRB4;CXCL10;IL2RB
13	extracellular matrix organization (GO:0030198)	19/142	1.78703e-07	2.07458e-05	1.1042e-05	0.00120911	-2.7823	43.23	COL18A1;VWF;LAMA1;ITGB2;BGN;LAMC2;ITGAL;ICAM1;ADAM19;COL4A1;COL5A3;SPOCK2;MFAP2;PECAM1;ITGAX;COL6A3;MADCAM1;COL9A2;ITGA5
16	cellular response to zinc ion (GO:0071294)	2018-07-15	1.90144e-07	2.07458e-05	1.11557e-05	0.00120911	-2.265	35.052	HVCN1;MT1M;MT1F;MT1G;MT1X;MT1H;MT1E
15	response to lipopolysaccharide (GO:0032496)	14/78	1.9141e-07	2.07458e-05	8.76255e-06	0.00120911	-2.52651	39.0823	CXCL6;CXCL9;CD40;SLC11A1;TNFRSF9;CXCL13;CXCL3;CXCL2;SELE;SELP;CD6;SLPI;RELT;TNFRSF4
179	immunological synapse formation (GO:0001771)	2018-05-06	2.08571e-07	2.09912e-05	2.9217e-05	0.00231391	0.627623	-9.65472	CD6;CCL21;PRF1;CCL19;CORO1A
18	chemokine-mediated signaling pathway (GO:0070098)	11/48	2.96893e-07	2.78882e-05	1.11414e-05	0.00120911	-2.16999	32.6147	CXCL10;CXCL6;CXCL9;CCL22;CCL11;CCL21;CCL2;CCL19;CXCL13;CXCL3;CXCL2
9	leukocyte migration (GO:0050900)	22/198	5.38289e-07	3.91217e-05	3.2493e-05	0.00240961	-3.16271	45.6534	LYN;CD74;C5AR1;ITGB2;FPR1;FPR2;SLC7A11;ITGAL;SELE;TREM1;ICAM1;CD2;VPREB3;SELP;SLC7A5;SELL;INPP5D;PECAM1;PDE4B;ITGAX;ITGA5;APOB
24	transmembrane receptor protein tyrosine kinase signaling pathway (GO:0007169)	12/72	3.23848e-06	0.000198392	7.23404e-05	0.00443163	-2.04968	25.9087	LYN;FGR;BLK;CD8B;CD8A;CD7;BTK;SLA;STAP1;LCP2;CD3E;GFRA2
32	cellular response to cadmium ion (GO:0071276)	2018-07-22	4.13056e-06	0.000242498	8.1057e-05	0.00475872	-1.54306	19.1295	NCF1;MT1F;MT1G;MT1X;MT1H;MMP9;MT1E
25	extracellular matrix disassembly (GO:0022617)	12/76	5.80883e-06	0.000327385	0.000114616	0.00645975	-2.13985	25.7983	MMP12;ADAMTS4;MMP7;CTSK;MMP3;MMP19;ADAM8;LAMC2;LCP1;TIMP1;MMP9;MMP10
38	respiratory burst (GO:0045730)	2018-05-10	7.85698e-06	0.000410018	0.000167386	0.00873507	-1.25063	14.7	CD52;NCF1;NCF2;SLC11A1;CD55
30	collagen catabolic process (GO:0030574)	10/56	1.13247e-05	0.000569874	0.000174376	0.00877485	-1.96673	22.3981	MMP12;COL18A1;MMP7;COL4A1;COL5A3;CTSK;MMP3;COL6A3;MMP9;MMP10
276	leukocyte migration involved in inflammatory response (GO:0002523)	2018-04-06	1.57401e-05	0.000693056	0.000355895	0.0135529	1.66942	-18.4626	ADAM8;SELE;S100A9;S100A8
29	humoral immune response (GO:0006959)	9/47	1.72652e-05	0.000737172	0.000231674	0.0112562	-2.05766	22.566	CD83;EBI3;CCL2;TREM2;PDCD1;POU2F2;MS4A1;TREM1;LTF
34	cellular response to organic cyclic compound (GO:0071407)	2018-05-12	2.3389e-05	0.000941574	0.000323874	0.0135529	-1.60043	17.0658	IGFBP5;IL1B;CCL2;TMEM173;TNF
114	prostaglandin biosynthetic process (GO:0001516)	2018-05-12	2.3389e-05	0.000941574	0.000323874	0.0135529	0.322334	-3.43713	CD74;EDN1;EDN2;PTGS2;PTGES
51	response to interferon-gamma (GO:0034341)	2018-06-20	3.0225e-05	0.00112071	0.000345519	0.0135529	-0.704571	7.33236	IFITM3;IFITM1;CIITA;SLC11A1;UBD;MEFV
619	cytokine production (GO:0001816)	2018-04-07	3.57797e-05	0.00126034	0.000542568	0.0187279	4.82109	-49.3589	PIK3CD;S100A9;S100A8;BATF
36	interferon-gamma-mediated signaling pathway (GO:0060333)	10/65	4.37816e-05	0.00150459	0.000505343	0.0182571	-1.60841	16.1424	CIITA;IFNG;OAS2;STAT1;IRF1;PTAFR;GBP2;FCGR1A;HLA-DQB1;ICAM1
93	branching involved in blood vessel morphogenesis (GO:0001569)	2018-05-14	5.6004e-05	0.00183511	0.000571539	0.0187279	0.170259	-1.66685	SHH;SFRP2;COL4A1;LEF1;SEMA3E
40	cellular response to lipopolysaccharide (GO:0071222)	9/55	6.39174e-05	0.00204681	0.000644111	0.0206262	-1.40682	13.587	CXCL10;CXCL6;SBNO2;TNIP3;ZC3H12A;PDE4B;STAP1;CCL2;CCR5
22	innate immune response (GO:0045087)	21/256	0.000102078	0.00306018	0.00202214	0.0467082	-3.08031	28.3073	LYN;BLK;NCF1;NCF2;NLRC5;SLA;PIK3CD;TREM2;TMEM173;CORO1A;TREM1;FGR;SLPI;DMBT1;BTK;TLR9;SAA1;LCN2;TLR8;CD300E;JAK3
47	calcium-mediated signaling (GO:0019722)	7/35	0.000112769	0.003262	0.000914995	0.0270563	-1.04722	9.5194	EDN1;EDN2;SPHK1;LRRK2;BTK;CCR5;SELE
126	dendritic cell chemotaxis (GO:0002407)	2018-05-16	0.000115756	0.003262	0.000939403	0.0270563	0.563895	-5.11115	CCL21;CXCR2;CCR7;CCL19;CCR5
132	lipopolysaccharide-mediated signaling pathway (GO:0031663)	2018-05-16	0.000115756	0.003262	0.000939403	0.0270563	0.602519	-5.46125	LYN;CD6;IL1B;CCL2;TNF
63	lymphocyte chemotaxis (GO:0048247)	2018-06-25	0.000120219	0.00332134	0.000940922	0.0270563	-0.324388	2.92799	CCL22;CCL11;CCL21;SAA1;ADAM8;CCL19
23	cell-cell signaling (GO:0007267)	22/280	0.000132036	0.00357768	0.00262862	0.0536771	-2.9853	26.666	CXCL6;EDN1;CXCL9;CCL22;CCL21;CD80;ITGB2;ADM;FASLG;THY1;INHBA;CXCL13;PCDH17;EFNA1;CXCL10;BMP3;SHH;SFRP2;IL1B;LTB;CCR5;S100A9
44	digestion (GO:0007586)	8/48	0.00014256	0.00378994	0.00114895	0.0319255	-1.15443	10.2234	FABP2;UGT1A1;NPY4R;AKR1C1;GUCA2B;ALPI;PPARGC1A;GUCA2A
66	heterotypic cell-cell adhesion (GO:0034113)	2018-05-17	0.000159617	0.00408909	0.00117823	0.0319255	-0.257482	2.2511	CD2;ITGB2;ITGAX;MADCAM1;ITGA5
33	proteolysis (GO:0006508)	16/175	0.000196473	0.00490746	0.00250097	0.0536771	-2.11474	18.0493	PCSK2;MMP7;MME;HGF;HTRA3;MMP3;CPZ;LRP8;MMP9;MMP12;MMP25;PLAU;UBD;CTSK;MMP19;ADAMTS9
41	cytokine-mediated signaling pathway (GO:0019221)	11/93	0.000213393	0.00518398	0.00191781	0.0458	-1.52683	12.9053	IL1A;SOCS3;EDN2;IL1B;IL2RB;CHAD;BGN;CCL2;IL12RB1;LRP8;DUOX2
48	antimicrobial humoral response (GO:0019730)	8/51	0.000220834	0.00518592	0.00162442	0.0408717	-1.11006	9.34459	REG3A;SLC11A1;ITLN1;LCN2;S100A9;CLU;S100A8;LTF
70	B cell proliferation (GO:0042100)	2018-06-28	0.000235368	0.00534893	0.00156117	0.0407349	-0.104375	0.871982	CD79A;CD40;PTPRC;LEF1;CTPS1;MS4A1
989	complement activation, alternative pathway (GO:0006957)	2018-03-05	0.000325378	0.00674203	0.0026223	0.0536771	14.3637	-115.348	C3;CFP;CFB
65	cellular defense response (GO:0006968)	8/55	0.000376791	0.00769418	0.0024867	0.0536771	-0.302914	2.38812	CXCL9;NCF1;NCF2;C5AR1;CXCR2;PRF1;CCR5;CCR3
42	T cell receptor signaling pathway (GO:0050852)	13/135	0.000463904	0.00911269	0.00410661	0.0680731	-1.59534	12.2455	WAS;PIK3CD;THY1;CD3E;CD3D;PSMB9;PTPRC;INPP5D;PDE4B;LCP2;CD247;CARD11;HLA-DQB1
124	response to hormone (GO:0009725)	2018-05-21	0.000471233	0.00911269	0.00259752	0.0536771	0.60957	-4.6694	LYN;ME1;HCLS1;TIMP1;TIMP4
49	defense response to virus (GO:0051607)	9/71	0.000472126	0.00911269	0.00318119	0.0603621	-1.14092	8.73749	PTPRC;IFI16;IRF1;NLRC5;PRF1;TLR8;TMEM173;IFIT3;APOBEC3B
61	cell chemotaxis (GO:0060326)	7/44	0.000498923	0.00924977	0.00292937	0.0565408	-0.452282	3.43873	CCL21;HGF;LEF1;C5AR1;FPR1;FPR2;EPHA2
64	toll-like receptor signaling pathway (GO:0002224)	7/44	0.000498923	0.00924977	0.00292937	0.0565408	-0.348439	2.6492	CTSK;CD180;TLR9;TLR8;APOB;S100A9;S100A8
45	platelet degranulation (GO:0002576)	12/122	0.000626878	0.0105263	0.00490027	0.0784023	-1.34395	9.91128	SELP;LYN;SRGN;SERPINA3;VWF;HGF;PLEK;PECAM1;F13A1;TIMP1;CLU;MANF
1081	B cell chemotaxis (GO:0035754)	2018-03-06	0.000635016	0.0105263	0.00382339	0.0649055	18.1044	-133.282	PIK3CD;CXCL13;CYP7B1
1087	T cell proliferation (GO:0042098)	2018-03-06	0.000635016	0.0105263	0.00382339	0.0649055	18.3248	-134.905	TNFSF14;CTPS1;TNFRSF4
59	apoptotic signaling pathway (GO:0097190)	8/60	0.000686883	0.0112537	0.00402678	0.0675444	-0.651715	4.74666	CD40;SHH;TNFRSF9;BTK;CD38;FASLG;RELT;TNFRSF4
166	leukocyte cell-cell adhesion (GO:0007159)	2018-05-23	0.000738424	0.0119591	0.00364661	0.0649055	1.13888	-8.21246	SELP;ITGB2;ITGAL;SELE;ICAM1
53	platelet activation (GO:0030168)	10/94	0.000952903	0.0146238	0.00600948	0.0847537	-0.918282	6.38757	LYN;CD40;GNA15;VWF;PRKCB;PDPN;SAA1;RAC2;LCP2;VAV1
62	activation of cysteine-type endopeptidase activity involved in apoptotic process (GO:0006919)	8/63	0.000954857	0.0146238	0.00525245	0.0787476	-0.440245	3.06144	ACER2;FASLG;NLRP1;S100A9;TNF;XDH;S100A8;ROBO1
630	defense response to protozoan (GO:0042832)	2018-03-07	0.00108444	0.0159165	0.00530946	0.0787476	7.41012	-50.5866	BATF2;SLC11A1;BATF
997	hyaluronan biosynthetic process (GO:0030213)	2018-03-07	0.00108444	0.0159165	0.00530946	0.0787476	17.2158	-117.527	CEMIP;IL1B;HAS3
449	B cell activation (GO:0042113)	2018-04-15	0.00113338	0.0159693	0.00500796	0.0784023	5.18701	-35.1812	CD79A;PRKCB;BTK;PIK3CD
461	response to bacterium (GO:0009617)	2018-04-15	0.00113338	0.0159693	0.00500796	0.0784023	5.40203	-36.6396	NOS2;SLC11A1;CCL2;SERPINB9
116	monocyte chemotaxis (GO:0002548)	6/38	0.00130938	0.0180875	0.00595736	0.0847537	0.527001	-3.49834	ANXA1;CCL22;CCL11;CCL21;CCL2;CCL19
67	B cell receptor signaling pathway (GO:0050853)	8/67	0.00143578	0.0196409	0.00730682	0.0944524	-0.277057	1.81363	BLK;CD79A;PTPRC;PRKCB;BTK;CTLA4;CD38;PIK3CD
402	receptor clustering (GO:0043113)	2018-04-16	0.00147259	0.0197607	0.00607532	0.0847537	4.63841	-30.2458	ITGB2;MADCAM1;THY1;ITGAL
180	heterophilic cell-cell adhesion via plasma membrane cell adhesion molecules (GO:0007157)	6/39	0.00150555	0.0198255	0.00665917	0.0893597	1.49127	-9.69115	REG3A;CD6;ITGAL;TIGIT;SELE;ICAM1
206	blood circulation (GO:0008015)	6/39	0.00150555	0.0198255	0.00665917	0.0893597	1.95376	-12.6967	CXCL10;HTR7;STAT1;NPY4R;NPY1R;ADM
217	erythrocyte differentiation (GO:0030218)	2018-05-27	0.00159136	0.0205709	0.00659964	0.0893597	2.14591	-13.8264	LYN;HCLS1;INHBA;IKZF1;JAK3
56	cell migration (GO:0016477)	12/136	0.00162626	0.0208309	0.0105715	0.118216	-0.932127	5.98563	EFNA1;BLK;FGR;STRIP2;BAMBI;S1PR1;FSCN1;SLA;LCP1;PARP9;JAK3;EPHA2
405	cellular response to cytokine stimulus (GO:0071345)	2018-04-17	0.00187658	0.0233991	0.00728377	0.0944524	4.86093	-30.5184	MME;LEF1;HCLS1;CCR7
248	G-protein coupled receptor signaling pathway, coupled to cyclic nucleotide second messenger (GO:0007187)	6/41	0.00196415	0.024065	0.00823954	0.103656	2.62263	-16.346	MTNR1A;ANXA1;HTR7;HRH2;NPY1R;CCL2
52	multicellular organism development (GO:0007275)	15/197	0.00202064	0.0245438	0.0150982	0.144717	-1.11122	6.89441	REG3A;CD40;HLF;GPR65;TNFRSF9;LMO2;OSM;TEF;TBX21;ARHGDIB;PDCD1;RELT;TNFRSF4;ADAMTS9;EPHA2
128	defense response to Gram-negative bacterium (GO:0050829)	6/42	0.00222958	0.0268502	0.00912323	0.105383	0.853542	-5.21168	SELP;DMBT1;NOS2;SLC11A1;TLR9;LTF
379	natural killer cell activation (GO:0030101)	2018-04-18	0.00235128	0.0275009	0.00864055	0.105383	4.69827	-28.4377	CD2;IL21R;PIK3CD;SLAMF7
850	T cell homeostasis (GO:0043029)	2018-03-09	0.00247879	0.0275009	0.00919952	0.105383	14.1768	-85.0606	TNFSF14;JAK3;FOXP3
868	T cell chemotaxis (GO:0010818)	2018-03-09	0.00247879	0.0275009	0.00919952	0.105383	14.7275	-88.3646	CXCL10;CXCL9;PIK3CD
876	cell maturation (GO:0048469)	2018-03-09	0.00247879	0.0275009	0.00919952	0.105383	14.9586	-89.7514	CCL21;CCL19;HES5
905	response to interferon-beta (GO:0035456)	2018-03-09	0.00247879	0.0275009	0.00919952	0.105383	15.9892	-95.9351	IFITM3;IFITM1;STAT1
910	prostaglandin metabolic process (GO:0006693)	2018-03-09	0.00247879	0.0275009	0.00919952	0.105383	16.2004	-97.2022	HPGD;PTGS2;PTGES
254	response to cytokine (GO:0034097)	2018-05-30	0.00259254	0.0285382	0.00969667	0.110182	2.85459	-16.9994	CD274;STAT1;TIMP1;OSMR;TIMP4
204	peptidyl-tyrosine autophosphorylation (GO:0038083)	6/44	0.00284046	0.0307862	0.0110901	0.123039	2.15512	-12.6371	LYN;FGR;BLK;BTK;SLA;JAK3
151	cellular response to interferon-gamma (GO:0071346)	6/45	0.00318907	0.034041	0.0121782	0.124987	1.17009	-6.72572	CCL22;CCL11;CCL21;CCL2;CCL19;IL12RB1
431	macrophage chemotaxis (GO:0048246)	2018-03-10	0.00345605	0.0350853	0.0116274	0.123424	5.77379	-32.7237	EDN2;SAA1;CCL2
457	urea cycle (GO:0000050)	2018-03-10	0.00345605	0.0350853	0.0116274	0.123424	6.3426	-35.9475	NAGS;ASS1;OTC
501	maintenance of gastrointestinal epithelium (GO:0030277)	2018-03-10	0.00345605	0.0350853	0.0116274	0.123424	7.12268	-40.3687	SERPINA3;TLR9;MUC4
798	thyroid hormone generation (GO:0006590)	2018-03-10	0.00345605	0.0350853	0.0116274	0.123424	13.8302	-78.3845	IYD;DIO3;DUOX2
831	myeloid dendritic cell differentiation (GO:0043011)	2018-03-10	0.00345605	0.0350853	0.0116274	0.123424	14.5128	-82.2531	BATF2;UBD;BATF
60	MAPK cascade (GO:0000165)	16/229	0.00345943	0.0350853	0.0243637	0.192362	-0.679074	3.84807	HGF;LRRK2;CSF2RB;RASAL3;GFRA2;TNF;PSMB9;FGF9;IL1B;IL2RA;IL2RB;CCL2;CCR5;JAK3;FGFR3;SPTBN2
285	amino acid transport (GO:0006865)	5/32	0.00347314	0.0350853	0.0122415	0.124987	3.41505	-19.3384	SLC6A6;PDPN;SLC7A11;SLC38A5;SLC38A4
294	protein kinase B signaling (GO:0043491)	2018-04-20	0.00353592	0.0350853	0.0118256	0.123424	3.66483	-20.6872	IL1B;CCL2;TNF;EPHA2
302	protein targeting to plasma membrane (GO:0072661)	2018-04-20	0.00353592	0.0350853	0.0118256	0.123424	3.79422	-21.4175	EHD3;TESC;ANK3;ANK1
412	T cell differentiation (GO:0030217)	2018-04-20	0.00353592	0.0350853	0.0118256	0.123424	5.5034	-31.0655	PTPRC;RHOH;PIK3CD;CD3D
228	type I interferon signaling pathway (GO:0060337)	7/62	0.00387364	0.0379025	0.0152743	0.145416	2.64789	-14.7052	IFITM3;IFITM1;OAS2;STAT1;IRF1;GBP2;IFIT3
227	peptidyl-tyrosine phosphorylation (GO:0018108)	6/47	0.00398068	0.0384163	0.0145756	0.140664	2.62664	-14.5156	LYN;FGR;PKDCC;BTK;FGFR3;JAK3
89	phosphatidylinositol-mediated signaling (GO:0048015)	9/97	0.00430844	0.0410175	0.0190974	0.167132	0.221924	-1.20886	FGF9;CD80;HGF;PTAFR;PIK3CD;ICOS;PIK3AP1;FGFR3;VAV1
101	movement of cell or subcellular component (GO:0006928)	8/80	0.00442143	0.0418107	0.0182291	0.163597	0.45447	-2.46381	IFNG;CXCR3;ARHGDIB;PLAUR;FPR2;ITGAL;PTGS2;CORO1A
434	manganese ion transport (GO:0006828)	2018-03-11	0.00463808	0.0424354	0.0143886	0.140664	6.10638	-32.8123	TRPC4;SLC11A1;SLC30A10
462	peptide metabolic process (GO:0006518)	2018-03-11	0.00463808	0.0424354	0.0143886	0.140664	6.82234	-36.6595	MME;CPXM1;CPZ
68	apoptotic process (GO:0006915)	14/195	0.004752	0.0431952	0.0280189	0.202454	-0.237982	1.27301	TNFSF14;STAT1;TNFRSF9;TNFRSF19;ITGB2;PRF1;FASLG;CD2;IL1A;IFNG;IL1B;IRF1;IL2RA;NLRP1
374	release of sequestered calcium ion into cytosol (GO:0051209)	2018-04-22	0.00507111	0.0455108	0.0156783	0.14826	5.35322	-28.2875	PTPRC;CCL21;CCR7;CCL19
237	calcium ion-regulated exocytosis of neurotransmitter (GO:0048791)	5/35	0.00516915	0.046097	0.0168509	0.158286	2.93115	-15.4326	RIMS4;SYT10;C2CD4A;C2CD4B;DOC2B
251	protein localization to plasma membrane (GO:0072659)	6/51	0.00598708	0.0509267	0.0203166	0.171413	3.25868	-16.6784	DPP10;PLEKHF1;RAMP3;RAB40B;ANK3;ABCA12
716	hematopoietic progenitor cell differentiation (GO:0002244)	2018-03-12	0.00603602	0.0509267	0.0174885	0.160009	12.4799	-63.7725	PTPRC;PLEK;INHBA
339	cell redox homeostasis (GO:0045454)	2018-04-24	0.0069983	0.0576643	0.0202377	0.171413	5.00328	-24.8267	NCF1;NOS2;NCF2;SLC11A1
376	cell morphogenesis (GO:0000902)	2018-04-24	0.0069983	0.0576643	0.0202377	0.171413	5.70813	-28.3243	GREM1;PDPN;ADAM8;CLU
173	cellular response to interleukin-1 (GO:0071347)	6/53	0.00722807	0.0592114	0.0236929	0.189678	1.76579	-8.70494	CCL22;CCL11;CCL21;ZC3H12A;CCL2;CCL19
477	leukocyte tethering or rolling (GO:0050901)	2018-03-13	0.00765926	0.0602899	0.0209305	0.17146	7.76302	-37.8202	MADCAM1;TNF;SELE
676	toll-like receptor 9 signaling pathway (GO:0034162)	2018-03-13	0.00765926	0.0602899	0.0209305	0.17146	11.5655	-56.3453	TLR9;TLR8;PIK3AP1
680	ruffle organization (GO:0031529)	2018-03-13	0.00765926	0.0602899	0.0209305	0.17146	11.6425	-56.7204	CCL21;PLEK;CCR7
728	cellular glucose homeostasis (GO:0001678)	2018-03-13	0.00765926	0.0602899	0.0209305	0.17146	13.5611	-66.0674	HK3;PPARGC1A;HK2
381	phagocytosis (GO:0006909)	2018-04-25	0.00812083	0.0632169	0.0227923	0.18351	5.93568	-28.5703	ANXA1;SLC11A1;PECAM1;CORO1A
333	endodermal cell differentiation (GO:0035987)	2018-04-26	0.00935519	0.0699524	0.0255343	0.192362	5.21987	-24.3863	ITGB2;ITGA5;INHBA;MMP9
155	C-terminal protein lipidation (GO:0006501)	7/73	0.00946403	0.0699524	0.0316593	0.220134	1.51721	-7.07058	CD52;FCGR3B;XPNPEP2;ALPL;ALPI;THY1;ART3
624	cellular glucuronidation (GO:0052695)	2018-03-14	0.00951552	0.0699524	0.024716	0.192362	10.753	-50.0535	UGT1A1;UGT1A3;UGT2B7
657	cortical actin cytoskeleton organization (GO:0030866)	2018-03-14	0.00951552	0.0699524	0.024716	0.192362	11.5434	-53.7326	FMNL1;PLEK;TNF
161	cellular response to tumor necrosis factor (GO:0071356)	7/74	0.0101684	0.0716364	0.0335707	0.220557	1.70504	-7.82352	CCL22;CCL11;CCL21;ZC3H12A;CHI3L1;CCL2;CCL19
317	bicarbonate transport (GO:0015701)	5/42	0.0112519	0.0788752	0.0317155	0.220134	4.95388	-22.2291	SLC26A2;CA1;CA2;SLC26A3;SLC4A4
140	tumor necrosis factor-mediated signaling pathway (GO:0033209)	9/113	0.0114367	0.0790337	0.0420844	0.241878	1.28997	-5.76735	CD40;TNFSF14;STAT1;TNFRSF9;LTB;TNF;TNFRSF4;PSMB9;BIRC3
621	JAK-STAT cascade involved in growth hormone signaling pathway (GO:0060397)	2018-03-15	0.0116111	0.0790337	0.0288444	0.203209	11.1426	-49.649	LYN;PRLR;JAK3
665	water transport (GO:0006833)	2018-03-15	0.0116111	0.0790337	0.0288444	0.203209	12.3387	-54.9786	AQP8;AQP9;PDPN
701	toll-like receptor 4 signaling pathway (GO:0034142)	2018-03-15	0.0116111	0.0790337	0.0288444	0.203209	13.6823	-60.9654	TNIP3;ITGB2;PIK3AP1
197	retinoid metabolic process (GO:0001523)	6/59	0.0120567	0.0816727	0.0360116	0.226519	2.63263	-11.6313	RBP2;AKR1C1;ALDH1A1;LPL;APOB;LRP8
168	cellular response to oxidative stress (GO:0034599)	7/77	0.0125103	0.0839379	0.0397607	0.241878	1.88629	-8.26423	GPX2;NCF1;NCF2;LRRK2;ZC3H12A;PPARGC1A;PRDX6
314	extrinsic apoptotic signaling pathway (GO:0097191)	2018-04-29	0.0137683	0.0892289	0.0349071	0.220557	5.14773	-22.06	IFNG;FASLG;INHBA;TNF
328	cell development (GO:0048468)	2018-04-29	0.0137683	0.0892289	0.0349071	0.220557	5.52923	-23.6949	BMP3;SHH;BMP8B;INHBA
330	dephosphorylation (GO:0016311)	2018-04-29	0.0137683	0.0892289	0.0349071	0.220557	5.54098	-23.7452	DUSP4;PTPRC;ALPI;ACPP
367	cellular response to cAMP (GO:0071320)	2018-04-29	0.0137683	0.0892289	0.0349071	0.220557	6.40465	-27.4464	IGFBP5;AQP8;AQP9;SLC26A3
489	triglyceride biosynthetic process (GO:0019432)	2018-03-16	0.0139507	0.0892289	0.0333137	0.220557	9.21321	-39.3609	AGMO;LPL;LPIN1
125	G-protein coupled receptor signaling pathway (GO:0007186)	28/556	0.0151663	0.0928189	0.118663	0.420457	1.19505	-5.0057	CXCL6;CXCL9;CCL11;NPY4R;GPR65;RGS16;PTAFR;FPR1;FPR2;CXCL13;CD3E;CXCL3;CXCL2;C3;ADGRG3;GPR176;RASD1;GPR171;S1PR1;CCL2;CCR7;S1PR3;CCL19;CCR5;EDN1;CCL22;CCL21;CXCL10
182	activation of GTPase activity (GO:0090630)	7/80	0.0152173	0.0928189	0.0466519	0.256768	2.34413	-9.81092	CCL21;ADPRHL1;GPR65;TBC1D10C;CCR7;CXCL13;EPHA2
169	protein homooligomerization (GO:0051260)	8/99	0.0153411	0.0931705	0.0501117	0.268051	1.99238	-8.32261	EHD3;VWF;AKR1C1;PRF1;STOM;CD3E;CLDN1;CD3D
243	cellular response to mechanical stimulus (GO:0071260)	5/47	0.0177852	0.106636	0.0461704	0.255114	3.8872	-15.663	CD40;TNFSF14;IRF1;IL1B;TLR8
164	protein complex assembly (GO:0006461)	8/103	0.0190617	0.107675	0.0597341	0.294865	2.06258	-8.16797	CD74;CD40;IL2RB;WAS;TRAF1;CD3E;PPARGC1A;HES5
684	superoxide metabolic process (GO:0006801)	2018-03-18	0.0193754	0.107675	0.0432599	0.241878	14.5019	-57.1921	NOS2;NCF1;NCF2
353	protein processing (GO:0016485)	5/49	0.0209782	0.112818	0.0528873	0.268051	6.84826	-26.4635	SRGN;RHBDF2;CPXM1;CPZ;RHBDL3
478	B cell differentiation (GO:0030183)	5/49	0.0209782	0.112818	0.0528873	0.268051	9.79632	-37.8556	ADGRG3;CD79A;LYL1;NFAM1;JAK3
651	mesoderm development (GO:0007498)	2018-03-19	0.022464	0.119441	0.0487261	0.266105	13.9793	-53.0632	BTK;IKZF1;IKZF3
380	receptor internalization (GO:0031623)	4/34	0.0236821	0.125444	0.0544086	0.272368	7.62697	-28.548	RAMP3;ITGB2;CXCR2;ADM
628	chondroitin sulfate biosynthetic process (GO:0030206)	2018-03-20	0.0258043	0.127735	0.0545122	0.272368	13.7706	-50.3619	CHST11;BGN;CHST3
658	response to tumor necrosis factor (GO:0034612)	2018-03-20	0.0258043	0.127735	0.0545122	0.272368	14.7838	-54.0675	UBD;CHI3L1;SELE
202	antigen processing and presentation of exogenous peptide antigen via MHC class II (GO:0019886)	7/90	0.0272177	0.133623	0.0748847	0.320707	3.32346	-11.9774	CD74;LAG3;HLA-DMA;OSBPL1A;HLA-DOB;HLA-DQB1;SPTBN2
567	triglyceride catabolic process (GO:0019433)	2018-03-21	0.0293955	0.141359	0.0606103	0.294865	12.9454	-45.6574	FABP1;FABP2;LPL
597	bile acid and bile salt transport (GO:0015721)	2018-03-21	0.0293955	0.141359	0.0606103	0.294865	13.5006	-47.6155	AKR1C1;SLC51A;SLC51B
618	lung development (GO:0030324)	2018-03-21	0.0293955	0.141359	0.0606103	0.294865	13.9923	-49.3498	SHH;PDPN;CHI3L1
371	cellular response to hypoxia (GO:0071456)	5/55	0.0327135	0.150095	0.0762611	0.324628	8.24244	-28.1889	FABP1;RGCC;ADAM8;HYOU1;PTGS2
455	drug metabolic process (GO:0017144)	2018-03-22	0.0332362	0.150095	0.0670118	0.309572	10.5199	-35.8109	UGT1A1;CYP4F2;CYP4F12
549	sprouting angiogenesis (GO:0002040)	2018-03-22	0.0332362	0.150095	0.0670118	0.309572	12.9575	-44.1089	LEF1;SEMA3E;LOXL2
259	integrin-mediated signaling pathway (GO:0007229)	5/56	0.0349969	0.157542	0.0806213	0.334979	5.15493	-17.2819	FGR;ITGB2;PLEK;MADCAM1;THY1
548	cell recognition (GO:0008037)	2018-03-23	0.0373241	0.165089	0.0737075	0.316627	13.3941	-44.0413	CD5;PECAM1;TIGIT
552	chondrocyte differentiation (GO:0002062)	2018-03-23	0.0373241	0.165089	0.0737075	0.316627	13.493	-44.3665	RUNX3;FGFR3;HES5
419	actin cytoskeleton reorganization (GO:0031532)	4/40	0.0401255	0.165797	0.0841019	0.334979	9.96712	-32.0517	ANXA1;GPR65;PLEK;S1PR1
218	defense response to bacterium (GO:0042742)	8/119	0.0403894	0.165915	0.109173	0.393415	4.32052	-13.8653	NOS2;SLC11A1;TLR9;NLRP1;CXCL13;CFP;S100A9;S100A8
222	oxidation-reduction process (GO:0055114)	8/119	0.0403894	0.165915	0.109173	0.393415	4.37222	-14.0313	IYD;CYP4F2;AKR1C1;ALDH1A1;FAM213A;CYP4F12;DUOX2;LOXL2
496	protein import into nucleus, translocation (GO:0000060)	2018-03-24	0.0416564	0.168177	0.0806874	0.334979	12.5507	-39.89	IFNG;BCL3;TNF
511	activation of phospholipase C activity (GO:0007202)	2018-03-24	0.0416564	0.168177	0.0806874	0.334979	12.9803	-41.2552	GNA15;C5AR1;SELE
556	chloride transmembrane transport (GO:1902476)	2018-03-24	0.0416564	0.168177	0.0806874	0.334979	14.0775	-44.7424	SLC26A2;SLC26A3;CLCN2
563	collagen fibril organization (GO:0030199)	2018-03-24	0.0416564	0.168177	0.0806874	0.334979	14.2601	-45.3228	GREM1;COL5A3;LOXL2
564	JAK-STAT cascade (GO:0007259)	2018-03-24	0.0416564	0.168177	0.0806874	0.334979	14.3042	-45.463	STAT1;CCL2;FGFR3
216	protein phosphorylation (GO:0006468)	16/309	0.0460281	0.181963	0.17211	0.508053	4.48334	-13.802	LYN;MAP4K1;CCL11;PRKCB;LRRK2;PIK3CD;RUNX3;CDC25B;FGR;BTK;CCL2;MAP3K8;PIM3;PIM2;SGK2;JAK3
538	cellular amino acid biosynthetic process (GO:0008652)	2018-03-25	0.0462294	0.181963	0.0879414	0.343239	14.0691	-43.2503	ASPG;RIMKLA;ASPA
224	intracellular signal transduction (GO:0035556)	13/238	0.0479121	0.181963	0.157967	0.503565	4.6583	-14.1537	MAP4K1;BLK;PRKCB;NFAM1;SPHK1;CD80;LRRK2;TREM1;BTK;HCLS1;LCP2;SGK2;JAK3

### Sheet: KEGG enrichment
	Term	Overlap	P.value	Adjusted.P.value	Old.P.value	Old.Adjusted.P.value	Z.score	Combined.Score	Genes
1	Cytokine-cytokine receptor interaction_Homo sapiens_hsa04060	41/265	8.02604e-17	2.01454e-14	2.32678e-09	5.84021e-07	-1.87718	69.5707	CXCL6;CD40;CXCL9;CCL11;CSF3R;FASLG;CSF2RB;CXCL13;CXCL3;TNF;CXCL2;CXCR3;CXCR2;IL21R;TNFSF11;CCL2;CCR7;CCL19;CCR5;IL12RB1;CCR4;RELT;TNFRSF4;CCR3;CCL22;TNFSF14;CCL21;HGF;TNFRSF9;TNFRSF19;OSM;INHBA;OSMR;PRLR;IL1A;CXCL10;IFNG;IL1B;IL2RA;IL2RB;LTB
2	Cell adhesion molecules (CAMs)_Homo sapiens_hsa04514	28/142	1.29862e-14	1.62977e-12	1.04977e-08	8.78305e-07	-1.70172	54.4123	CD274;CD40;CD80;NRXN1;ITGB2;ITGAL;CLDN1;ICAM1;HLA-DMA;CDH3;CTLA4;MADCAM1;ICOS;TIGIT;HLA-DOB;SELE;CD2;SELP;PTPRC;CD6;CD8B;SELL;CD8A;CLDN8;PECAM1;PDCD1;CD22;HLA-DQB1
4	Hematopoietic cell lineage_Homo sapiens_hsa04640	20/88	5.03125e-12	3.15711e-10	1.99247e-07	1.25027e-05	-1.69921	44.2055	CSF3R;MME;CD3E;TNF;CD3D;CD2;IL1A;CD8B;CD5;CD8A;IL1B;IL2RA;CD7;CD38;CD37;ITGA5;FCGR1A;MS4A1;CD22;CD55
7	NF-kappa B signaling pathway_Homo sapiens_hsa04064	20/93	1.49518e-11	5.40685e-10	4.29575e-07	1.79706e-05	-1.62498	40.5044	LYN;CD40;CCL21;BCL2A1;TNFSF14;PRKCB;TRAF1;PTGS2;CXCL2;TNF;ICAM1;PLAU;IL1B;BTK;TNFSF11;LTB;CCL19;LAT;CARD11;BIRC3
5	Chemokine signaling pathway_Homo sapiens_hsa04062	28/187	1.50789e-11	5.40685e-10	1.65878e-06	5.20442e-05	-1.77254	44.1676	CXCL6;CXCL9;CCL11;NCF1;WAS;PIK3CD;CXCL13;RASGRP2;CXCL3;CXCL2;CXCR3;CXCR2;RAC2;CCL2;CCR7;CCL19;CCR5;CCR4;JAK3;CCR3;LYN;CCL22;CCL21;PRKCB;STAT1;VAV1;FGR;CXCL10
8	Osteoclast differentiation_Homo sapiens_hsa04380	22/132	2.81928e-10	8.4036e-09	4.90231e-06	0.000111862	-1.68298	37.0076	NCF1;NCF2;STAT1;PIK3CD;TREM2;LILRB3;TNF;LILRB4;SIRPB1;LILRA5;IL1A;SOCS3;FCGR3A;FCGR3B;SOCS1;IFNG;IL1B;CTSK;BTK;TNFSF11;LCP2;FCGR1A
11	TNF signaling pathway_Homo sapiens_hsa04668	19/110	2.49587e-09	5.22053e-08	1.40182e-05	0.000293213	-1.61848	32.0599	EDN1;MMP3;PIK3CD;TRAF1;CXCL3;PTGS2;TNF;SELE;MMP9;CXCL2;ICAM1;CXCL10;SOCS3;CREB3L3;IL1B;BCL3;CCL2;MAP3K8;BIRC3
12	B cell receptor signaling pathway_Homo sapiens_hsa04662	15/73	1.02934e-08	1.98742e-07	1.9506e-05	0.000376616	-1.5935	29.3072	LYN;IFITM1;CD72;PRKCB;PIK3CD;DAPP1;LILRB3;VAV1;CD79A;INPP5D;BTK;RAC2;PIK3AP1;CD22;CARD11
13	T cell receptor signaling pathway_Homo sapiens_hsa04660	17/104	4.04089e-08	7.24473e-07	7.33482e-05	0.00131503	-1.52136	25.8999	PIK3CD;CD3E;TNF;CD3D;VAV1;PTPRC;CD8B;IFNG;CD8A;CTLA4;MAP3K8;LCP2;PDCD1;CD247;ICOS;CARD11;LAT
21	Type I diabetes mellitus_Homo sapiens_hsa04940	10/43	8.92188e-07	1.31729e-05	0.000202348	0.00317434	-1.04304	14.5292	IL1A;HLA-DMA;IFNG;IL1B;CD80;PRF1;FASLG;TNF;HLA-DOB;HLA-DQB1
17	Leukocyte transendothelial migration_Homo sapiens_hsa04670	16/118	1.38416e-06	1.73713e-05	0.000780067	0.0081582	-1.23905	16.7153	NCF1;PRKCB;NCF2;ITGB2;RHOH;PIK3CD;THY1;ITGAL;CLDN1;MMP9;VAV1;ICAM1;RASSF5;CLDN8;PECAM1;RAC2
18	Complement and coagulation cascades_Homo sapiens_hsa04610	13/79	1.47107e-06	1.75828e-05	0.000484958	0.00608623	-1.17197	15.7389	VWF;ITGB2;C5AR1;CFI;PLAUR;F13A1;CLU;C2;C3;PLAU;ITGAX;CFB;CD55
31	Mineral absorption_Homo sapiens_hsa04978	10/51	4.70373e-06	4.91932e-05	0.00066064	0.00737588	-0.761849	9.34572	SLC11A1;MT1M;MT1F;MT1G;MT1H;MT1X;SLC26A3;CLCN2;TRPM6;MT1E
22	Natural killer cell mediated cytotoxicity_Homo sapiens_hsa04650	16/135	8.2282e-06	7.94338e-05	0.00276207	0.0256771	-1.21142	14.1833	PRKCB;ITGB2;PRF1;PIK3CD;FASLG;ITGAL;TNF;VAV1;ICAM1;FCGR3A;FCGR3B;IFNG;RAC2;LCP2;CD247;LAT
28	Fc gamma R-mediated phagocytosis_Homo sapiens_hsa04666	13/93	9.53958e-06	8.86828e-05	0.00186477	0.0187223	-1.12252	12.9764	LYN;NCF1;PRKCB;SPHK1;WAS;PIK3CD;VAV1;FCGR3A;PTPRC;INPP5D;RAC2;FCGR1A;LAT
25	Jak-STAT signaling pathway_Homo sapiens_hsa04630	17/158	1.58635e-05	0.000137301	0.00509481	0.0426266	-1.21893	13.471	CSF3R;STAT1;OSM;PIK3CD;CSF2RB;OSMR;PRLR;IL27RA;SOCS3;SOCS1;IFNG;IL2RA;IL2RB;IL21R;IL12RB1;IL13RA2;JAK3
23	PI3K-Akt signaling pathway_Homo sapiens_hsa04151	27/341	2.07153e-05	0.000167727	0.0216859	0.120959	-1.28924	13.904	PHLPP2;CSF3R;LAMA1;PIK3CD;FASLG;LAMC2;CREB3L3;FGF9;CHAD;PCK1;JAK3;VWF;HGF;OSM;OSMR;PRLR;EFNA1;COL4A1;IL2RA;IL2RB;COL6A3;COL9A2;ITGA5;PIK3AP1;SGK2;FGFR3;EPHA2
34	Toll-like receptor signaling pathway_Homo sapiens_hsa04620	12/106	0.000170022	0.00118543	0.0122876	0.081163	-0.95083	8.25281	CXCL10;CD40;CXCL9;STAT1;CD80;IL1B;CTSK;TLR9;TLR8;PIK3CD;MAP3K8;TNF
40	Antigen processing and presentation_Homo sapiens_hsa04612	10/77	0.00018921	0.00128356	0.00953495	0.0664798	-0.61542	5.27578	CD74;CIITA;HLA-DMA;IFNG;CD8B;CD8A;TAP1;TNF;HLA-DOB;HLA-DQB1
38	Fc epsilon RI signaling pathway_Homo sapiens_hsa04664	9/68	0.000340549	0.00219174	0.0122596	0.081163	-0.706633	5.64243	LYN;INPP5D;BTK;RAC2;PIK3CD;LCP2;TNF;VAV1;LAT
46	PPAR signaling pathway_Homo sapiens_hsa03320	9/69	0.00038053	0.00238782	0.0132826	0.0833482	-0.399782	3.14786	CYP27A1;FABP1;FABP2;SCD;ME1;LPL;ACSL4;ANGPTL4;PCK1
36	AGE-RAGE signaling pathway in diabetic complications_Homo sapiens_hsa04933	11/101	0.000440431	0.0026321	0.0204802	0.11683	-0.889233	6.87177	IL1A;EDN1;PRKCB;STAT1;COL4A1;IL1B;PIK3CD;CCL2;TNF;SELE;ICAM1
51	NOD-like receptor signaling pathway_Homo sapiens_hsa04621	8/57	0.000483078	0.00281983	0.0132519	0.0833482	-0.139407	1.06442	PSTPIP1;IL1B;CCL2;NLRP1;MEFV;CXCL2;TNF;BIRC3
41	Phagosome_Homo sapiens_hsa04145	14/154	0.000512103	0.00292132	0.0349934	0.182986	-0.674334	5.10942	NCF1;NCF2;ITGB2;TAP1;CORO1A;C3;FCGR3A;HLA-DMA;FCGR3B;TUBB3;ITGA5;FCGR1A;HLA-DOB;HLA-DQB1
101	Type II diabetes mellitus_Homo sapiens_hsa04930	7/48	0.000856959	0.00457653	0.0168241	0.0982055	0.232091	-1.63906	HK3;SOCS3;SOCS1;PIK3CD;CACNA1E;TNF;HK2
123	Intestinal immune network for IgA production_Homo sapiens_hsa04672	7/48	0.000856959	0.00457653	0.0168241	0.0982055	0.290466	-2.0513	CD40;HLA-DMA;CD80;MADCAM1;ICOS;HLA-DOB;HLA-DQB1
39	Ras signaling pathway_Homo sapiens_hsa04014	17/227	0.00125781	0.00657727	0.087946	0.380594	-0.7929	5.29529	PLA2G2D;PLA2G12B;PRKCB;HGF;PIK3CD;FASLG;RASAL3;RASGRP2;EFNA1;HTR7;FGF9;RASSF5;RAC2;FGFR3;LAT;EPHA2;PLA1A
191	Fat digestion and absorption_Homo sapiens_hsa04975	6/41	0.00196415	0.00986001	0.0257574	0.140546	0.835683	-5.20856	FABP1;FABP2;PNLIPRP2;PLA2G2D;PLA2G12B;APOB
43	Focal adhesion_Homo sapiens_hsa04510	15/202	0.00257417	0.0126689	0.109639	0.436814	-0.664732	3.96328	VWF;PRKCB;LAMA1;HGF;PIK3CD;LAMC2;VAV1;PARVG;COL4A1;CHAD;RAC2;COL6A3;COL9A2;ITGA5;BIRC3
103	Steroid hormone biosynthesis_Homo sapiens_hsa00140	7/58	0.00264694	0.0127766	0.038247	0.195918	0.281781	-1.67219	HSD11B1;UGT1A1;AKR1C1;HSD17B2;UGT1A3;CYP7B1;UGT2B7
243	Arginine biosynthesis_Homo sapiens_hsa00220	2018-04-20	0.00353592	0.0165874	0.0274032	0.146345	3.69516	-20.8584	NOS2;NAGS;ASS1;OTC
179	Drug metabolism - other enzymes_Homo sapiens_hsa00983	6/46	0.00356861	0.0165874	0.039921	0.200404	0.822132	-4.63319	UGT1A1;UGT1A3;XDH;UGT2B7;CES2;TYMP
45	Rap1 signaling pathway_Homo sapiens_hsa04015	15/211	0.00388504	0.0177299	0.139894	0.514768	-0.604474	3.35521	PRKCB;HGF;ITGB2;FPR1;PIK3CD;RASGRP2;ITGAL;EFNA1;FGF9;RASSF5;RAC2;LCP2;FGFR3;LAT;EPHA2
47	Neuroactive ligand-receptor interaction_Homo sapiens_hsa04080	18/277	0.004321	0.0193673	0.193953	0.608526	-0.564661	3.07417	GABRP;ADCYAP1R1;P2RY10;NPY4R;PTAFR;C5AR1;FPR1;NPY1R;FPR2;GRIK2;PRLR;MTNR1A;HTR7;HRH2;ADORA3;APLNR;S1PR1;S1PR3
55	ECM-receptor interaction_Homo sapiens_hsa04512	8/82	0.00513906	0.0226299	0.071997	0.334653	-0.0111287	0.0586581	VWF;COL4A1;LAMA1;CHAD;COL6A3;LAMC2;ITGA5;COL9A2
50	HIF-1 signaling pathway_Homo sapiens_hsa04066	9/103	0.00638056	0.0276124	0.0962316	0.402569	-0.309891	1.56635	HK3;EDN1;PFKFB3;IFNG;NOS2;PRKCB;PIK3CD;TIMP1;HK2
85	Bile secretion_Homo sapiens_hsa04976	7/71	0.00816322	0.0341495	0.0855537	0.380594	0.220388	-1.05965	ABCB1;CA2;AQP8;AQP9;SLC51A;SLC51B;SLC4A4
69	Prolactin signaling pathway_Homo sapiens_hsa04917	7/72	0.008796	0.03558	0.0901604	0.383564	0.0898269	-0.425192	SOCS3;SOCS1;STAT1;IRF1;PIK3CD;TNFSF11;PRLR
74	Protein digestion and absorption_Homo sapiens_hsa04974	8/90	0.00893043	0.03558	0.105347	0.433478	0.134019	-0.632339	COL18A1;MME;XPNPEP2;COL4A1;COL5A3;SLC1A1;COL6A3;COL9A2
65	Pancreatic secretion_Homo sapiens_hsa04972	8/96	0.0129186	0.0491298	0.135124	0.50621	0.0640917	-0.278741	PNLIPRP2;PLA2G2D;PLA2G12B;CA2;PRKCB;CD38;SLC26A3;SLC4A4
139	VEGF signaling pathway_Homo sapiens_hsa04370	6/61	0.0140761	0.0519572	0.107732	0.43614	0.557721	-2.37772	PRKCB;SPHK1;SH2D2A;RAC2;PIK3CD;PTGS2
167	Arachidonic acid metabolism_Homo sapiens_hsa00590	6/62	0.0151692	0.0551806	0.113598	0.445518	0.873425	-3.65833	GPX2;PLA2G2D;PLA2G12B;CYP4F2;PTGS2;PTGES
56	Sphingolipid signaling pathway_Homo sapiens_hsa04071	9/120	0.0164442	0.0589643	0.178731	0.582811	-0.00458155	0.01882	ACER2;PRKCB;ADORA3;SPHK1;S1PR1;RAC2;PIK3CD;S1PR3;TNF
52	MAPK signaling pathway_Homo sapiens_hsa04010	15/255	0.0200324	0.069802	0.340379	0.829466	-0.190146	0.743547	DUSP4;MAP4K1;PRKCB;FASLG;RASGRP2;TNF;CACNA1E;CDC25B;IL1A;FGF9;IL1B;RAC2;MAP3K8;PTPN7;FGFR3
153	Drug metabolism - cytochrome P450_Homo sapiens_hsa00982	6/69	0.0245023	0.082001	0.158929	0.561849	0.786401	-2.91675	ADH1C;UGT1A1;MAOA;UGT1A3;FMO5;UGT2B7
70	Insulin resistance_Homo sapiens_hsa04931	8/109	0.0257874	0.0851664	0.212131	0.641506	0.126553	-0.462913	SOCS3;CREB3L3;PPP1R3B;PRKCB;PIK3CD;PCK1;TNF;PPARGC1A
149	Thyroid hormone synthesis_Homo sapiens_hsa04918	6/71	0.027745	0.0904415	0.173146	0.582811	0.785359	-2.81527	GPX2;CREB3L3;IYD;PRKCB;DUOXA2;DUOX2
146	Metabolism of xenobiotics by cytochrome P450_Homo sapiens_hsa00980	6/73	0.031259	0.10059	0.187866	0.596892	0.762931	-2.6439	HSD11B1;ADH1C;UGT1A1;AKR1C1;UGT1A3;UGT2B7
186	Starch and sucrose metabolism_Homo sapiens_hsa00500	5/56	0.0349969	0.109803	0.176228	0.582811	1.47529	-4.94591	HK3;UGT1A1;UGT1A3;HK2;UGT2B7
234	Proximal tubule bicarbonate reclamation_Homo sapiens_hsa04964	2018-03-23	0.0373241	0.115659	0.131472	0.499992	4.58456	-15.0746	CA2;PCK1;SLC4A4
76	Insulin signaling pathway_Homo sapiens_hsa04910	9/139	0.0378463	0.115847	0.297458	0.754162	0.219649	-0.719181	HK3;SOCS3;SOCS1;PPP1R3B;FASN;PIK3CD;PCK1;PPARGC1A;HK2
71	Apoptosis_Homo sapiens_hsa04210	9/140	0.039335	0.118953	0.304236	0.756072	0.146411	-0.473734	BCL2A1;CTSK;PRF1;PIK3CD;FASLG;CSF2RB;TRAF1;TNF;BIRC3
241	Histidine metabolism_Homo sapiens_hsa00340	2018-03-24	0.0416564	0.124473	0.142858	0.514768	5.54611	-17.6272	MAOA;HDC;ASPA
63	Metabolic pathways_Homo sapiens_hsa01100	51/1239	0.0488907	0.144371	0.965103	0.999845	0.0743745	-0.224475	PNLIPRP2;AHCYL2;HK2;HK3;ME1;CD38;PLA2G12B;UGT1A1;SPHK1;ACSL4;CTPS1;KMO;CYP27A1;ALDH1A1;ASPA;UGT2B7;IDO1;PTGES;ADH1C;MAOA;HDC;PLD4;PTGS2;SRM;AGPAT4;TYMP;HSD11B1;MTHFD1L;HSD17B2;INPP5J;UGT1A3;CKB;RIMKLA;PCK1;HMGCLL1;XDH;ST3GAL1;PLA2G2D;RRM2;NOS2;CYP4F2;PRDX6;ASS1;ACER2;PSAT1;FASN;ALPL;ALPI;NAGS;LPIN1;OTC
