## Supplementary material for "Conserved transcriptomic profile between mouse and human colitis allows temporal dynamic visualization of IBD-risk genes and unsupervised patient stratification": Table S7

### Sheet: Venn diagram for CD and UC risk
TableS8. Venn diagram for CD and UC risk genes detected in the mouse dataset.
Shared between CD_risk_genes and mouse_DEG	Shared between UC_risk_genes and mouse_DEG	Shared between CD_risk_genes, UC_risk_genes and mouse_DEG
PTPN22	HES5	TNFRSF9
MUC1	LY9	FCGR2A
ADAM15	ITLN1	FCGR3A
EFNA1	AQP12B	IL1RL1
STAT4	SLC26A3	IL18R1
SP110	IRF5	SMIM3
SP140L	NXPE4	IRGM
SP140	IFNG	IL12B
INPP5D	ITGAL	REV3L
BANK1	HNF4A	TNFSF15
IRF1		CARD9
CDKAL1		NKX2-3
PRDM1		LRRK2
RSPO3		GPR65
THEMIS		NUPR1
TAGAP		SULT1A1
SKAP2		APOBR
JAZF1		IKZF3
IKZF1		STAT3
IL2RA		RTEL1
MAP3K8		ZGPAT
CD5		ZBTB46
CD6		STMN3
SLC15A3		DNMT3L
BCL9L		LIF
LACC1		SYNGR1
CCDC122
RASGRP1
SOCS1
CCL11
CCL7
CCL2
SBNO2
NTN5
RASIP1
FUT2
MAMSTR
FUT1
CD40
