## Supplementary material for "Conserved transcriptomic profile between mouse and human colitis allows temporal dynamic visualization of IBD-risk genes and unsupervised patient stratification": Table S8

### Sheet: top_DEGs_UC1_vs_UC2.csv
GENE_SYMBOL	logFC (UC2 vs UC1)	AveExpr	t	P.Value	adj.P.Val	B
WNT5A	-1.77744	9.71688	-13.0871	1.16188e-23	4.39723e-20	43.2622
CEBPB	-1.13577	11.9093	-13.0391	1.47344e-23	4.39723e-20	43.0293
NCF2	-1.93756	9.09271	-12.6799	8.7942e-23	1.83964e-19	41.2768
ACSL1	-1.97195	10.2991	-12.6488	1.02739e-22	1.83964e-19	41.1242
GCA	-1.46879	9.97833	-12.6033	1.28918e-22	1.92367e-19	40.9015
TNFAIP6	-2.87245	8.50283	-12.3992	3.5809e-22	4.57997e-19	39.8989
KCNJ15	-2.79887	7.52311	-12.3703	4.1412e-22	4.63452e-19	39.7563
IFITM2	-1.08037	12.2087	-12.2477	7.66222e-22	7.34525e-19	39.1523
C5AR1	-1.74588	8.59354	-12.2341	8.20423e-22	7.34525e-19	39.0852
RGS2	-1.52043	11.3053	-12.1973	9.8765e-22	8.00119e-19	38.9031
MNDA	-2.27423	9.18349	-12.1809	1.07243e-21	8.00119e-19	38.8222
TGFBI	-1.20273	11.6697	-12.1299	1.38619e-21	9.54658e-19	38.5703
LILRB3	-1.68372	8.53381	-11.9459	3.50653e-21	2.24243e-18	37.6591
HSPA6	-1.22958	7.52685	-11.9064	4.28086e-21	2.5551e-18	37.4631
HCK	-1.47308	9.34661	-11.8074	7.06085e-21	3.71858e-18	36.9717
CD14	-1.30666	10.3215	-11.6743	1.38581e-20	6.89286e-18	36.3095
CSF3R	-1.79468	9.39172	-11.6207	1.81841e-20	8.03777e-18	36.0427
ITGA5	-1.32863	9.05013	-11.6188	1.83665e-20	8.03777e-18	36.0329
IL1B	-2.13411	11.4724	-11.6136	1.88532e-20	8.03777e-18	36.0072
JAML	-1.28297	8.93917	-11.5782	2.25654e-20	9.18309e-18	35.8306
ADGRE2	-1.49147	8.42037	-11.5646	2.4179e-20	9.41195e-18	35.7628
G0S2	-2.27476	10.2684	-11.4334	4.70842e-20	1.75644e-17	35.1081
LILRA6	-1.52721	7.56791	-11.3545	7.03523e-20	2.51946e-17	34.7136
SLC2A3	-1.99695	9.17545	-11.2562	1.16051e-19	3.84815e-17	34.2219
CYP4F3	-1.45867	7.77066	-11.2388	1.26808e-19	3.92809e-17	34.1348
CXCR1	-3.25256	6.62629	-11.2381	1.27236e-19	3.92809e-17	34.1315
PTGS2	-2.54638	8.51847	-11.2295	1.32938e-19	3.96731e-17	34.0885
FAM129A	-1.44201	7.90532	-11.1796	1.71432e-19	4.95106e-17	33.8386
ZFP36	-1.23388	11.5166	-11.1699	1.80115e-19	5.03929e-17	33.7901
MYO1F	-1.30813	9.10276	-11.1282	2.22809e-19	6.04487e-17	33.5811
TREM1	-2.69114	8.29371	-11.0815	2.82691e-19	7.44392e-17	33.3472
CTHRC1	-1.65945	9.175	-11.0602	3.15252e-19	8.03554e-17	33.2401
BCL2A1	-2.30508	9.92418	-11.0522	3.28367e-19	8.03554e-17	33.2
S100A4	-1.20288	10.5547	-11.0047	4.18425e-19	9.85832e-17	32.9619
SNX10	-1.05469	8.94147	-10.9685	5.03392e-19	1.15561e-16	32.7803
CMTM2	-1.78123	7.54602	-10.9556	5.37796e-19	1.19732e-16	32.7153
NR3C2	1.07213	10.0217	10.9518	5.4831e-19	1.19732e-16	32.6963
CYP26B1	-2.515	6.8544	-10.94	5.82256e-19	1.22936e-16	32.6372
TMEM71	-1.46299	7.58106	-10.9189	6.48578e-19	1.31971e-16	32.5312
TMEM154	-1.35212	8.39094	-10.7848	1.28761e-18	2.56178e-16	31.8574
SLC22A4	-1.07599	7.1654	-10.7738	1.36202e-18	2.6509e-16	31.8022
IL18RAP	-1.69094	7.43313	-10.7655	1.4208e-18	2.70648e-16	31.7607
LRRK2	-1.32124	7.61095	-10.7456	1.57376e-18	2.93539e-16	31.6602
MMP1	-2.32365	11.7353	-10.6687	2.33256e-18	4.26191e-16	31.2735
TYROBP	-1.11228	10.179	-10.662	2.41329e-18	4.32123e-16	31.2401
TLR2	-1.83147	8.12001	-10.6049	3.23297e-18	5.5663e-16	30.9527
DENND5A	-1.13633	8.55924	-10.5423	4.45599e-18	7.52726e-16	30.6374
CXCR2	-2.4402	8.42375	-10.5326	4.68288e-18	7.76405e-16	30.5886
FGR	-1.32338	8.73777	-10.5279	4.7965e-18	7.80782e-16	30.5651
FPR2	-2.00694	7.48814	-10.5096	5.2677e-18	8.42173e-16	30.473
TNC	-2.11005	10.1079	-10.5003	5.52399e-18	8.67653e-16	30.4263
TMEM45A	-1.23748	8.46595	-10.4445	7.35512e-18	1.13535e-15	30.1449
ELOVL6	1.15932	10.7946	10.4099	8.78068e-18	1.28874e-15	29.9708
GADD45B	-1.14348	9.30976	-10.3921	9.62038e-18	1.38921e-15	29.8811
DYSF	-1.0217	8.67362	-10.3868	9.88458e-18	1.40471e-15	29.8545
MMP3	-2.23718	11.8857	-10.3815	1.0155e-17	1.42059e-15	29.8279
SAMSN1	-1.41098	8.77542	-10.3406	1.25252e-17	1.7252e-15	29.6218
CLMP	-1.15881	8.35873	-10.3314	1.31278e-17	1.78081e-15	29.5756
COL12A1	-2.0245	9.74108	-10.2817	1.69447e-17	2.23096e-15	29.3248
ICAM1	-1.40608	9.77057	-10.2595	1.89827e-17	2.46307e-15	29.2132
CREB5	-1.83442	6.77507	-10.242	2.07708e-17	2.64823e-15	29.1247
LDLRAD3	-1.00363	7.84213	-10.2398	2.10012e-17	2.64823e-15	29.1139
IL24	-2.68197	7.25135	-10.2217	2.30422e-17	2.8447e-15	29.0227
IL1R2	-1.19819	10.3624	-10.2193	2.33353e-17	2.8447e-15	29.0103
MCEMP1	-2.06033	7.82902	-10.2178	2.35125e-17	2.8447e-15	29.0029
NOX1	1.13624	11.1473	10.2006	2.56809e-17	3.06562e-15	28.9162
PDE4B	-1.543	9.38267	-10.1852	2.7798e-17	3.27467e-15	28.8383
LILRB2	-1.53464	8.47877	-10.1743	2.93822e-17	3.41635e-15	28.7838
SELPLG	-1.21671	8.90727	-10.1537	3.26637e-17	3.73584e-15	28.6798
TNFAIP3	-1.27777	9.98596	-10.1519	3.29645e-17	3.73584e-15	28.6708
FAP	-1.82243	7.03352	-10.1453	3.41044e-17	3.78442e-15	28.6374
CAV1	-1.10684	9.61984	-10.1138	4.00823e-17	4.32358e-15	28.4787
THBD	-1.13926	8.84687	-10.1108	4.07055e-17	4.33853e-15	28.4635
AQP9	-2.76439	9.03129	-10.0961	4.38879e-17	4.62269e-15	28.3895
IL1RN	-1.99083	10.8041	-10.0761	4.86481e-17	5.0645e-15	28.2883
FCER1G	-1.38539	9.49562	-10.0609	5.25839e-17	5.34981e-15	28.2119
SOCS3	-1.42539	8.66378	-10.0567	5.37353e-17	5.40553e-15	28.1906
ARRB2	-1.38434	8.75893	-10.0353	5.99553e-17	5.96422e-15	28.0829
WISP1	-1.0881	7.22466	-9.96296	8.69025e-17	8.54987e-15	27.7182
ALOX5AP	-1.53611	9.69497	-9.95766	8.92974e-17	8.69e-15	27.6915
RAI14	-1.15299	8.4548	-9.88892	1.27057e-16	1.22317e-14	27.3449
MX2	-1.09674	8.75476	-9.88324	1.30811e-16	1.2413e-14	27.3163
NXPE1	1.21212	9.94806	9.8819	1.31714e-16	1.2413e-14	27.3095
COL7A1	-1.26859	8.31711	-9.85454	1.51558e-16	1.41344e-14	27.1716
HLX	-1.08431	7.75444	-9.84235	1.61344e-16	1.48918e-14	27.1101
P2RY13	-1.59558	7.60537	-9.79021	2.10815e-16	1.92594e-14	26.8473
TLR1	-1.44893	7.52179	-9.77635	2.26352e-16	2.047e-14	26.7774
MGAM	-2.25426	6.94613	-9.77347	2.29711e-16	2.05661e-14	26.763
CXCL8	-2.05407	12.0647	-9.74169	2.70392e-16	2.37335e-14	26.6027
CCR1	-1.23216	8.68691	-9.6486	4.35827e-16	3.68898e-14	26.1337
GK3P	-1.00404	8.63453	-9.63079	4.775e-16	3.99538e-14	26.0439
VCAN	-1.19831	8.60602	-9.58135	6.15257e-16	5.10037e-14	25.7949
IL11	-3.16276	7.30037	-9.5507	7.19898e-16	5.87069e-14	25.6405
CHST2	-1.08194	8.92011	-9.54304	7.48724e-16	5.98511e-14	25.6019
LCP2	-1.44745	9.66905	-9.53281	7.89067e-16	6.25179e-14	25.5504
VNN2	-2.17451	8.45398	-9.52458	8.23028e-16	6.46366e-14	25.509
PXDN	-1.031	9.65271	-9.51642	8.58171e-16	6.68105e-14	25.4679
S100A12	-2.75315	8.78125	-9.51077	8.83394e-16	6.77805e-14	25.4394
GPR84	-2.16551	6.78789	-9.51018	8.86093e-16	6.77805e-14	25.4364
SERPINH1	-1.12857	9.31684	-9.48741	9.95716e-16	7.4913e-14	25.3218
CHN1	-1.29029	8.0767	-9.46902	1.09411e-15	8.16298e-14	25.2292
THEMIS2	-1.02537	8.66872	-9.43918	1.27489e-15	9.27974e-14	25.079
CSF3	-2.99363	6.49178	-9.42834	1.34765e-15	9.73027e-14	25.0245
HCAR3	-2.77005	9.94385	-9.42501	1.37084e-15	9.79675e-14	25.0077
CSF2RB	-1.36802	10.3693	-9.42389	1.37874e-15	9.79675e-14	25.002
COL15A1	-1.31464	10.1491	-9.38405	1.69078e-15	1.18262e-13	24.8016
GFPT2	-1.32097	7.24623	-9.37347	1.78494e-15	1.23881e-13	24.7484
CHST15	-1.12694	9.30352	-9.37118	1.806e-15	1.24378e-13	24.7368
CXCL6	-2.05147	9.61153	-9.36142	1.89851e-15	1.28768e-13	24.6878
SPHK1	-1.08176	7.81002	-9.33529	2.17034e-15	1.45008e-13	24.5563
PLAU	-1.27109	10.1911	-9.32248	2.3174e-15	1.53687e-13	24.4919
S100A9	-2.13569	11.2865	-9.31147	2.45176e-15	1.60458e-13	24.4365
IL7R	-1.40337	9.61959	-9.29256	2.70095e-15	1.75229e-13	24.3414
FAM65B	-1.36163	7.82948	-9.22028	3.90958e-15	2.48244e-13	23.9781
BCL6	-1.35873	10.016	-9.19891	4.3611e-15	2.74964e-13	23.8707
DCN	-1.26741	11.3246	-9.13931	5.91459e-15	3.68411e-13	23.5714
COL4A2	-1.04491	10.6025	-9.10849	6.92363e-15	4.27499e-13	23.4167
AKR1B1	-1.15269	10.1266	-9.10245	7.14085e-15	4.31973e-13	23.3863
COL5A2	-1.0596	9.83995	-9.04694	9.48166e-15	5.54832e-13	23.1079
SATB2	1.0851	10.2419	9.02143	1.08009e-14	6.23876e-13	22.9799
COL3A1	-1.11453	12.163	-9.00563	1.17083e-14	6.67671e-13	22.9007
FAM20C	-1.00854	8.7547	-8.9793	1.33925e-14	7.49395e-13	22.7687
PLEK	-1.84669	9.38858	-8.95346	1.52798e-14	8.48312e-13	22.6392
IGSF6	-1.22262	8.80737	-8.95237	1.5365e-14	8.48312e-13	22.6337
BASP1	-1.47893	10.8751	-8.93826	1.65113e-14	8.90517e-13	22.5631
TNFRSF11B	-1.67526	8.78736	-8.90909	1.91602e-14	1.00317e-12	22.4169
ANGPTL2	-1.09999	9.2825	-8.89421	2.06704e-14	1.07594e-12	22.3424
PROK2	-2.74172	8.71575	-8.88854	2.12768e-14	1.1011e-12	22.314
NAMPT	-1.41615	10.7475	-8.88396	2.17786e-14	1.1206e-12	22.2911
TFPI	-1.05469	7.0168	-8.8656	2.39151e-14	1.22349e-12	22.1992
RBMS1	-1.05231	8.7031	-8.76146	4.0646e-14	2.01052e-12	21.6784
LY96	-1.2823	9.68817	-8.75173	4.27099e-14	2.08952e-12	21.6298
RNF144B	-1.03009	8.86917	-8.73446	4.66325e-14	2.25676e-12	21.5435
THBS2	-2.0383	7.88824	-8.71633	5.11368e-14	2.44827e-12	21.453
TWIST1	-1.35397	7.51194	-8.67403	6.34047e-14	2.97205e-12	21.2419
IL6	-2.20887	8.38239	-8.67263	6.38582e-14	2.97772e-12	21.2349
DUSP1	-1.11035	12.314	-8.66889	6.50831e-14	3.01912e-12	21.2162
RAB31	-1.08724	10.2948	-8.65422	7.01201e-14	3.23601e-12	21.143
SLA	-1.09393	8.68126	-8.63587	7.69728e-14	3.53404e-12	21.0515
MME	-1.37498	7.54263	-8.62092	8.30452e-14	3.79339e-12	20.9769
HSD11B2	1.47344	10.1529	8.61166	8.70446e-14	3.93591e-12	20.9308
GLIS3	-1.55609	6.82594	-8.58947	9.74244e-14	4.38312e-12	20.8202
LUM	-1.03619	11.9104	-8.57643	1.04089e-13	4.64176e-12	20.7552
CCL28	1.02253	9.12695	8.5762	1.0421e-13	4.64176e-12	20.7541
S100A8	-2.0893	12.2829	-8.56463	1.10514e-13	4.87404e-12	20.6964
PTP4A3	-1.42432	8.14249	-8.55537	1.15825e-13	5.08323e-12	20.6503
GPR65	-1.08246	8.15412	-8.5481	1.20181e-13	5.2487e-12	20.6141
BICC1	-1.1115	7.30281	-8.53282	1.2986e-13	5.64387e-12	20.5381
TMEM158	-1.08459	9.67457	-8.50952	1.46145e-13	6.29055e-12	20.4221
PPP1R14C	1.43927	7.94299	8.48581	1.64802e-13	7.02608e-12	20.3042
AIM2	-1.22906	8.40371	-8.46168	1.86232e-13	7.79127e-12	20.1842
SELE	-2.24938	8.34456	-8.44179	2.05969e-13	8.45888e-12	20.0853
FFAR2	-1.87801	8.04344	-8.43112	2.17392e-13	8.88725e-12	20.0323
STC1	-1.50764	8.70032	-8.42062	2.29261e-13	9.32988e-12	19.9802
GNLY	-1.62436	7.05087	-8.41511	2.35741e-13	9.50716e-12	19.9528
GMFG	-1.17048	9.30386	-8.38142	2.79541e-13	1.11729e-11	19.7856
LRRC25	-1.58683	6.62439	-8.37158	2.9381e-13	1.1691e-11	19.7367
CDX2	1.64236	8.12728	8.35671	3.16748e-13	1.24927e-11	19.6629
LRP4	1.34694	7.99531	8.3272	3.67668e-13	1.43119e-11	19.5167
C10orf99	1.72615	11.7742	8.29661	4.29082e-13	1.63471e-11	19.3651
GLIPR1	-1.12809	8.09061	-8.29314	4.36685e-13	1.65663e-11	19.3479
BST2	-1.03192	9.08086	-8.28828	4.47528e-13	1.6906e-11	19.3238
TFPI2	-2.4391	6.66905	-8.27924	4.68419e-13	1.75471e-11	19.279
GBP5	-1.41501	8.37337	-8.27354	4.8207e-13	1.79832e-11	19.2508
COL6A3	-1.09243	11.5157	-8.26343	5.07311e-13	1.86219e-11	19.2008
C3AR1	-1.05538	8.59371	-8.25053	5.41398e-13	1.95449e-11	19.137
PREX1	-1.0702	8.38312	-8.21432	6.4985e-13	2.27459e-11	18.9578
HGF	-1.18664	7.65	-8.17854	7.78172e-13	2.70038e-11	18.781
NXPE4	1.50544	9.32703	8.12443	1.02172e-12	3.47811e-11	18.5139
PYY	1.48386	8.80022	8.11903	1.04986e-12	3.54693e-11	18.4873
DGAT2	-1.17849	7.00196	-8.10352	1.13495e-12	3.79151e-11	18.4108
CWH43	1.84725	7.08257	8.09511	1.18397e-12	3.92594e-11	18.3694
FGF2	-1.21461	7.12279	-8.08184	1.2656e-12	4.13537e-11	18.304
PECAM1	-1.17679	8.45792	-8.07689	1.29746e-12	4.22407e-11	18.2796
TNFSF13B	-1.03552	9.11214	-8.03777	1.57906e-12	5.01325e-11	18.0869
GZMB	-1.22941	8.44835	-8.03348	1.6134e-12	5.10417e-11	18.0658
WNK4	1.07253	7.78285	7.96157	2.31361e-12	7.19228e-11	17.7124
SELL	-1.77653	9.82986	-7.94322	2.53624e-12	7.80309e-11	17.6223
CARD6	-1.02447	8.10969	-7.86792	3.696e-12	1.09935e-10	17.2531
BTG2	-1.07869	9.05621	-7.86376	3.77356e-12	1.1187e-10	17.2327
CD69	-1.34475	8.91695	-7.83141	4.43502e-12	1.29761e-10	17.0744
SPOCK1	-1.06334	6.76107	-7.82071	4.67832e-12	1.3599e-10	17.0221
CRYM	1.06748	8.26923	7.81945	4.70775e-12	1.36403e-10	17.0159
CST7	-1.19074	8.7135	-7.73341	7.22761e-12	2.01585e-10	16.5957
GLDN	1.64295	8.03558	7.68797	9.05985e-12	2.51123e-10	16.3743
EGFL6	-1.17409	7.21682	-7.68142	9.35938e-12	2.586e-10	16.3424
PDPN	-1.51633	7.06021	-7.67997	9.42717e-12	2.589e-10	16.3354
KLK6	-1.40534	8.05405	-7.66808	1.00007e-11	2.73811e-10	16.2775
LGALS2	1.06781	8.49567	7.66047	1.03855e-11	2.81199e-10	16.2405
CHI3L1	-1.9046	10.7798	-7.64977	1.09525e-11	2.94104e-10	16.1884
CYTIP	-1.23378	9.5995	-7.62076	1.26471e-11	3.31081e-10	16.0475
F5	-1.37421	6.27212	-7.60673	1.3558e-11	3.50824e-10	15.9793
CXCL11	-1.67729	9.08484	-7.58712	1.49417e-11	3.84406e-10	15.8841
ATOH1	1.50284	7.73978	7.58524	1.50814e-11	3.85781e-10	15.875
ROBO1	-1.06814	9.32536	-7.56571	1.66121e-11	4.20136e-10	15.7803
CKB	1.1919	10.6081	7.54456	1.84446e-11	4.57436e-10	15.6778
COL6A1	-1.12993	8.5767	-7.43175	3.21879e-11	7.70529e-10	15.1325
MUC20	1.05757	10.0714	7.40916	3.59761e-11	8.56634e-10	15.0236
HOXB13	1.87965	8.07522	7.38814	3.98944e-11	9.35011e-10	14.9224
MGP	-1.10509	9.40771	-7.3639	4.4944e-11	1.03707e-09	14.8057
WNT2	-1.24864	6.63127	-7.33943	5.06829e-11	1.14877e-09	14.6881
ARHGAP9	-1.10807	9.53004	-7.33168	5.26479e-11	1.18431e-09	14.6508
LCP1	-1.11905	10.5251	-7.27968	6.79368e-11	1.48487e-09	14.4013
DKK1	-1.48775	7.49312	-7.22201	9.00776e-11	1.9094e-09	14.1253
EXPH5	1.02821	7.78676	7.21551	9.2983e-11	1.96339e-09	14.0942
FNDC1	-1.54874	6.37784	-7.20637	9.72311e-11	2.0339e-09	14.0505
IGFBP4	-1.03179	10.5162	-7.1951	1.02732e-10	2.13071e-09	13.9966
CLEC4A	-1.05496	8.2003	-7.19051	1.05058e-10	2.16724e-09	13.9747
LEFTY1	1.01247	10.5949	7.18671	1.07021e-10	2.20267e-09	13.9566
BST1	-1.19859	6.31259	-7.16327	1.19983e-10	2.44138e-09	13.8448
CHST11	-1.15974	7.28677	-7.15465	1.25132e-10	2.53463e-09	13.8037
LILRB1	-1.55177	7.26941	-7.11975	1.4831e-10	2.95728e-09	13.6374
CA4	1.27431	10.7038	7.08271	1.77573e-10	3.43952e-09	13.4613
SLITRK6	1.0148	6.70439	7.05606	2.02093e-10	3.85787e-09	13.3348
FBN1	-1.25944	7.04774	-7.04905	2.09085e-10	3.97439e-09	13.3016
FCGR2B	-1.02546	8.12734	-7.00564	2.58039e-10	4.80296e-09	13.0959
LAMP3	-1.25723	9.06677	-6.95515	3.2938e-10	5.90969e-09	12.8573
MFSD4A	1.5224	8.58463	6.92844	3.747e-10	6.64295e-09	12.7313
ITGB2	-1.08267	9.18663	-6.92123	3.87971e-10	6.85109e-09	12.6972
HES6	1.09959	7.3937	6.89616	4.37776e-10	7.6551e-09	12.5792
IFI44L	-1.30959	6.9046	-6.87616	4.82018e-10	8.36338e-09	12.4851
IL13RA2	-1.77605	7.89498	-6.83465	5.88478e-10	9.95963e-09	12.2902
FIBIN	-1.03324	7.46862	-6.80169	6.89282e-10	1.13649e-08	12.1357
KRT6A	-1.48955	7.0231	-6.77614	7.79047e-10	1.25446e-08	12.0161
RGS4	-1.03919	7.03809	-6.77569	7.80705e-10	1.25487e-08	12.014
PCNX1	-1.06224	7.26756	-6.76231	8.3236e-10	1.326e-08	11.9515
BIN2	-1.31593	7.50445	-6.7254	9.92927e-10	1.55959e-08	11.7792
CCDC3	-1.47979	7.79986	-6.70509	1.094e-09	1.70637e-08	11.6846
CEACAM7	1.37324	12.1747	6.7029	1.1055e-09	1.71604e-08	11.6744
CXCL10	-1.41359	10.1472	-6.69172	1.16602e-09	1.79989e-08	11.6223
MXRA5	-1.1006	10.6339	-6.68474	1.20544e-09	1.848e-08	11.5899
FOXA2	1.27353	7.78652	6.67692	1.25119e-09	1.90834e-08	11.5535
CD53	-1.0287	11.2732	-6.63634	1.51765e-09	2.26459e-08	11.365
RGS5	-1.00535	8.62398	-6.62336	1.61415e-09	2.40058e-08	11.3049
GPR183	-1.04497	8.89882	-6.59787	1.82178e-09	2.69149e-08	11.1868
ITLN1	1.74333	12.4058	6.56742	2.10445e-09	3.05367e-08	11.046
KLHL21	-1.01729	6.66511	-6.54359	2.35564e-09	3.37982e-08	10.936
SLC16A4	-1.37306	7.38908	-6.52638	2.55527e-09	3.64869e-08	10.8566
PIM2	-1.08128	10.2255	-6.50172	2.87059e-09	4.0346e-08	10.7431
RHOH	-1.07828	8.98427	-6.49329	2.98702e-09	4.17204e-08	10.7044
VIPR1	1.06018	8.54739	6.45379	3.59757e-09	4.93247e-08	10.523
TAGAP	-1.2151	7.22572	-6.39293	4.78753e-09	6.34065e-08	10.2444
YBX2	1.07877	7.48216	6.38198	5.03932e-09	6.64463e-08	10.1944
LRRC75A	1.05836	7.71168	6.35151	5.81145e-09	7.55151e-08	10.0555
PDE9A	1.10259	9.42642	6.33234	6.35592e-09	8.17594e-08	9.96821
DISP2	1.26061	6.30583	6.28517	7.91924e-09	9.93011e-08	9.75394
SCNN1B	1.31743	8.13034	6.25586	9.07535e-09	1.12226e-07	9.62121
MMP9	-1.19813	10.8943	-6.22906	1.02778e-08	1.25681e-07	9.50002
CCL18	-1.23012	10.3367	-6.21095	1.11774e-08	1.34144e-07	9.41832
PCOLCE	-1.29749	8.64991	-6.19932	1.17962e-08	1.40815e-07	9.36585
NAIP	-1.14553	7.67318	-6.17381	1.32733e-08	1.56157e-07	9.25099
KLK10	-2.79725	9.22576	-6.16476	1.38397e-08	1.6197e-07	9.21031
IDO1	-1.22826	10.7223	-6.03542	2.50821e-08	2.7486e-07	8.63172
SLAMF7	-1.01895	8.82556	-6.02459	2.63563e-08	2.87766e-07	8.58353
HAPLN1	1.09251	6.40026	5.98295	3.18766e-08	3.40156e-07	8.39861
GPER1	1.10931	6.44749	5.97968	3.23552e-08	3.44033e-07	8.38412
GAS2L3	1.04663	6.63351	5.97397	3.32075e-08	3.52259e-07	8.35884
CNTN3	1.40241	5.60248	5.92399	4.16838e-08	4.30942e-07	8.13786
TDO2	-1.26263	8.29596	-5.91803	4.28259e-08	4.42238e-07	8.1116
SPINK5	1.04761	10.5694	5.88626	4.94591e-08	5.02049e-07	7.97167
FZD5	1.07612	7.09619	5.85866	5.60325e-08	5.60513e-07	7.85044
ANPEP	-1.58013	10.3565	-5.82438	6.54028e-08	6.41349e-07	7.70026
ADH1C	1.55776	8.84407	5.79945	7.31684e-08	7.05902e-07	7.59131
NR4A3	-1.1175	7.04501	-5.77753	8.07423e-08	7.67395e-07	7.49568
CYR61	-1.32556	9.56775	-5.77531	8.15508e-08	7.74257e-07	7.48601
NMUR2	-1.11274	7.27934	-5.75518	8.92516e-08	8.41126e-07	7.39842
ZG16	1.22478	12.1518	5.66397	1.34103e-07	1.20869e-06	7.0034
MSLN	-1.55449	6.85605	-5.58201	1.92836e-07	1.68107e-06	6.65124
RETNLB	1.45789	9.20474	5.51538	2.58595e-07	2.20076e-06	6.36695
GUCY1A3	-1.03853	8.11963	-5.51063	2.6404e-07	2.24284e-06	6.34676
C1S	-1.06105	9.32085	-5.49551	2.82144e-07	2.38756e-06	6.28254
TM4SF4	-2.54678	5.37622	-5.48303	2.98003e-07	2.50049e-06	6.22958
MS4A12	1.59908	10.9975	5.27016	7.49893e-07	5.74811e-06	5.33695
SLC51B	1.22005	8.12096	5.14532	1.27713e-06	9.2584e-06	4.82284
SCGB2A1	1.02247	7.45804	5.04145	1.97869e-06	1.36062e-05	4.40064
HOXD11	1.22197	6.34353	4.92746	3.18152e-06	2.05513e-05	3.94327
MMP10	-1.1297	9.2852	-4.88076	3.85819e-06	2.43943e-05	3.75776
CXCL9	-1.04076	9.51853	-4.82504	4.84986e-06	2.98015e-05	3.53784
CYBRD1	-1.44679	6.63951	-4.82453	4.85995e-06	2.9843e-05	3.53584
MZB1	-1.09265	10.4954	-4.76297	6.24657e-06	3.71352e-05	3.29473
INSL5	1.67467	9.08787	4.68436	8.58382e-06	4.91415e-05	2.98971
GCG	1.06505	10.5089	4.65655	9.59818e-06	5.42503e-05	2.88261
B3GNT6	1.1303	7.88142	4.65062	9.82923e-06	5.52508e-05	2.85981
GPM6B	-1.01672	6.77598	-4.53346	1.56642e-05	8.30036e-05	2.41351
